# Unistrand piRNA clusters are an evolutionarily conserved mechanism to suppress endogenous retroviruses across the *Drosophila* genus

**DOI:** 10.1101/2023.02.27.530199

**Authors:** Jasper van Lopik, Azad Alizada, Maria-Anna Trapotsi, Gregory J. Hannon, Susanne Bornelöv, Benjamin Czech Nicholson

## Abstract

The PIWI-interacting RNA (piRNA) pathway prevents endogenous genomic parasites, transposable elements, from damaging the genetic material of animal gonadal cells. Specific regions in the genome, called piRNA clusters, are thought to define each species’ piRNA repertoire and therefore its capacity to recognize and silence specific transposon families. The unistrand cluster *flamenco* (*flam*) is essential in the somatic compartment of the *Drosophila* ovary to restrict *Gypsy*-family transposons from infecting the neighbouring germ cells. Disruption of *flam* results in transposon derepression and sterility, yet it remains unknown whether this silencing mechanism is present more widely. Here, we systematically characterised 119 *Drosophila* species and identify five additional *flam*-like clusters separated by up to 45 million years. Small RNA-sequencing validated these as bona-fide unistrand piRNA clusters expressed in somatic cells of the ovary, where they selectively target transposons of the *Gypsy* family. Together, our study provides compelling evidence of a widely conserved transposon silencing mechanism that co-evolved with virus-like *Gypsy*-family transposons.
