## Supplementary material for "Unistrand piRNA clusters are an evolutionarily conserved mechanism to suppress endogenous retroviruses across the *Drosophila* genus": Table S1

### Sheet: Unistrand clusters
Species	Assembly	Chromosome	Start	End	Region	Length	Strand	TSS	TSS evidence	Comment	Abbreviations
Damb	d101g	contig_109	126545	295508	flamlike5	168963	-				uni/uni2	unistrand
Dana	d101g	contig_509	1	200269	uni	200268	-	contig_509:300,969-300,969	ATAC, RNA		5p	5’ end
Dana	d15genomes	utg000114l	1	147629	uni	147628	-				3p	3’ end
Dana	droAna2	scaffold_12948	1	271726	uni	271725	-				syn	syntenic (i.e., same location but not unistrand)
Dana	GCF_003285975	chrUn_022473286	1	604107	uni	604106	-				dup	duplication
Dana	GCF_017639315	chrXR	10124814	10698622	uni	573808	-
Dath	GCA_008121215	chrX	35768372	36552428	flamlike3	784056	+				Unnamned unistrand clusters are coloured according to putative synteny.
Dazt	GCA_005876895	VCKU01000012	4140196	4501485	flamlike3	361289	+	VCKU01000012:4,124,411-4,124,411	RNA
Dbia	d101g	contig_275	24743392	24969643	flam	226251	+	contig_275:24,724,414-24,724,414	RNA, partial ATAC
Dbia	d15genomes	utg000088l	779356	972521	flam	193165	-	N/A; contig end
Dbia	GCF_018148935	chrUn_025319364	24741581	24969825	flam	228244	+	chrUn_025319364:24,724,414-24,724,414	RNA, partial ATAC
Dbif	GCA_009664405	chrA	13681722	13800479	flamlike5	118757	-	chrA:13,808,116-13,808,116	RNA
Dbip	d101g	contig_50	15262458	15702085	uni	439627	+
Dbip	d15genomes	utg000210l	306938	367318	uni	60380	+
Dbip	GCF_018153845	chrUn_025063931	15262861	15701383	uni	438522	+
Dele	d101g	contig_149	25685836	25885461	uni	199625	-
Dere	d101g	contig_447	11624974	11808589	flam-5p	183615	+	contig_447:11,623,055-11,623,055	RNA, ATAC (poor mappability)
Dere	d101g	contig_515	623781	713270	flam-3p	89489	-	N/A; 3’ end
Dere	d15genomes	utg000005l	2667515	2942695	flam	275180	+	utg000005l:2,667,595-2,667,595	RNA, ATAC (poor mappability)
Dere	droEre1	scaffold_4690	17965809	18220474	flam	254665	+	scaffold_4690:17,966,799-17,966,799	RNA, ATAC (upstream of initiator)
Dere	GCF_003286155	chrUn_020825209	15529294	15801676	flam	272382	+	chrUn_020825209:15,526,904-15,526,904	RNA, ATAC (poor mappability)
Deug	d15genomes	utg000112l	522439	619363	flam-syn	96924	+
Dfic	d101g	contig_636	419529	994684	flamlike1	575155	-	contig_636:1,069,313-1,069,313	Soma-RNA, ATAC
Dfic	GCF_000220665	chrUn_016073254	1	77405	flamlike1	77404	-	chrUn_016073254:150,880-150,880	Soma-RNA, ATAC	Old assembly; excluded from analysis
Dfic	GCF_018152265	chrUn_025064569	438589	994838	flamlike1	556249	-	chrUn_025064569:1,069,314-1,069,314	Soma-RNA, ATAC
Dfic	GCF_018152265	chrUn_025064091	1285243	1807923	flam-syn	522680	+
Dfuy	d101g	contig_420	1	281196	uni	281195	-
Dinn	GCF_004354385	chrX	30916784	31158180	flamlike4	241396	-
Dlow	GCA_008121275	chrX	30730557	32349816	flamlike3-syn	1619259	+
Dlow	GCA_008121275	chrX	52230470	52553733	flamlike5-syn	323263	-
Dmal_mal	d101g	contig_120	1778318	2252530	uni	474212	+
Dmal_pal	d101g	contig_219	15801815	16287910	uni	486095	+
Dmau	GCF_004382145	chrX	21407318	22252287	flam	844969	+
Dmel	d101g	contig_21	21645397	21972906	flam	327509	+	contig_21:21,646,406-21,646,406	Soma-RNA, ATAC
Dmel	dm6	chrX	21631904	22434871	flam	802967	+	chrX:21,631,906-21,631,906	Soma-RNA, ATAC, initiator
Dmir	GCF_003369915	chrXR	30822007	31271755	flamlike3	449748	-
Dmir	GCF_003369915	chrXL	2430031	3151597	flamlike5-syn	721566	+
Dmoj	d15genomes	utg000037l	1396608	1489616	uni	93008	+
Dmoj	GCF_000005175	chrUn_001979115	23005395	23464948	uni	459553	-
Dmoj	GCF_018153725	chrUn_025318667	26086416	26164386	uni	77970	+
Dmoj	GCF_018153725	chrUn_025318897	826773	865821	uni2	39048	-
Dobs	d101g	contig_184	83743	173653	uni	89910	-			Not validated in any species
Dobs	d101g	contig_185	1	66608	flamlike5-5p	66607	-
Dobs	d101g	contig_96	2097373	2168864	flamlike5-3p	71491	-
Dobs	GCF_018151105	chrUn_024542890	2123755	2168407	flamlike5-3p	44652	-
Dobs	GCF_018151105	chrUn_024542773	1	56444	flamlike5-5p	56443	-
Dore	GCA_005876975	VCKV01000299	5176915	5273061	flam-syn-5p	96146	+			Highly fragmented assembly; dual-strand cluster?
Dore	GCA_005876975	VCKV01000085	1	347185	flam-syn-3p	347184	+			Highly fragmented assembly; dual-strand cluster?
Dosh	d101g	contig_1	23542221	24075495	flamlike2	533274	+
Dpar	d101g	contig_311	1	841375	uni	841374	-
Dper	d101g	contig_44	385239	505116	flamlike3	119877	+	contig_44:382,117-382,117	Soma-RNA, ATAC
Dper	d15genomes	utg000136l	407796	438716	flamlike3	30920	+	utg000136l:403,638-403,638	Soma-RNA, ATAC
Dper	GCF_003286085	chrUn_020825317	2171578	2418435	flamlike3	246857	+	chrUn_020825317:2,167,472-2,167,472	Soma-RNA, ATAC
Dper	GCF_003286085	chrUn_020825326	2300201	2811411	flamlike5-syn-5p	511210	-
Dper	GCF_003286085	chrUn_020825350	1228174	1319096	flamlike5-syn-3p	90922	+
Dpsea_nig	d101g	contig_15	121724	591029	uni	469305	-
Dpsea_pse	d101g	contig_73	2518114	2813404	uni	295290	-
Dpse	d15genomes	utg000003l	435828	675327	flamlike3	239499	+	utg000003l:425,290-425,290	RNA, ATAC
Dpse	GCF_009870125	chrX	37962257	38275576	flamlike3	313319	+	chrX:37,961,292-37,961,292	RNA, ATAC
Dpse	GCF_009870125	chrX	20231345	20793471	flamlike5-syn	562126	-
Dsan	GCF_016746245	chrX	21033264	21845911	flam	812647	+
Dsec	d15genomes	utg000038l	838	368903	flam-syn-3p	368065	+
Dsec	d15genomes	utg000006l	610177	1175044	flam-syn-5p	564867	+
Dsec	GCF_004382195	chrX	21821286	22570822	flam-syn	749536	+
Dsim	d101g	contig_44	20938925	21137202	flam	198277	+	contig_44:20,938,149-20,938,149	RNA, ATAC (mappability issues)
Dsim	d15genomes	utg000028l	1	50351	flam	50350	-	utg000028l:53,097-53,097	RNA, ATAC (mappability issues)
Dsim	droSim1	chrX_random	47988	117903	flam	69915	+	chrX_random:116,848-116,848	RNA, ATAC (mappability issues)
Dsim	GCF_000754195	chrX	20176436	20345358	flam	168922	+	chrX:20,176,163-20,176,163	RNA, ATAC (mappability issues)	Old assembly; excluded from analysis
Dsim	GCF_016746395	chrX	21073454	21511484	flam	438030	+	chrX:21,072,892-21,072,892	RNA, ATAC (mappability issues)
Dsim	GCF_016746395	chrUn_024095799	19223	574916	flam_dup	555693	+	chrUn_024095799:18,239-18,239	RNA, ATAC (broken contig)
Dsubp	d101g_L1	contig_763	1099	306330	flam	305231	+
Dsubp	GCF_014743375	chrX	1890097	2975514	flam	1085417	-
Dsuz	GCF_013340165	chrX_023496844	665099	1345189	flam	680090	+	chrX_023496844:644,021-644,021	RNA, ATAC (a bit unclear)
Dtak	d101g	contig_1	3061117	3218832	flam	157715	+	contig_1:3,051,875-3,051,875	RNA	Germline expressed?
Dtak	GCF_018152695	chrUn_025323455	3060434	3218883	flam	158449	+	chrUn_025323455:3,051,875-3,051,875	RNA	Germline expressed?
Dtei	d101g_2733	contig_529	1	180271	flam-5p	180270	-
Dtei	d101g_2733	contig_110	1	346914	flam-3p	346913	+
Dtei	d101g_CT02	contig_903	563752	778755	flam	215003	-
Dtei	GCF_016746235	chrX	20998347	21767495	flam	769148	+
Dtris	d101g	contig_125	2204925	2260492	flamlike5-5p	55567	+
Dtris	d101g	contig_229	5759176	5773358	flamlike5-3p	14182	-
Dvar	d101g	contig_1	3444247	3605551	uni	161304	-
Dvir	d101g	contig_154	21340	80360	uni	59020	+
Dvir	d101g	contig_415	16111620	16155421	uni2	43801	+
Dvir	d15genomes	utg000101l	307249	351527	uni	44278	-
Dvir	d15genomes	utg000077l	347421	424097	uni2	76676	+
Dvir	droVir2	scaffold_12958	606422	652820	uni3	46398	+
Dvir	droVir2	scaffold_13049	24352780	24396823	uni	44043	+
Dvir	GCF_003285735	chrUn_022587555	1604103	1648122	uni	44019	-
Dvir	GCF_003285735	chrUn_022587553	1817923	1879397	uni2	61474	+
Dyak	d101g	contig_381	1	389711	flam-5p	389710	-	contig_381:393,612-393,612	ATAC, RNA
Dyak	d101g	contig_46	1	297239	flam-3p	297238	+	N/A; 3’ end
Dyak	d15genomes	utg000006l	4842095	5506037	flam	663942	+	utg000006l:4,936,219-4,936,219	ATAC, RNA
Dyak	droYak2	chrX	20621318	21289863	flam	668545	+	chrX:20,625,080:20,625,080	initiator, ATAC, RNA
Dyak	GCF_000005975	chrX	20627139	21289064	flam	661925	+	chrX:20,625,080-20,625,080	ATAC, RNA
Dyak	GCF_016746365	chrX	21210985	22624858	flam	1413873	+	chrX:21,212,194-21,212,194	ATAC, RNA
