## Supplementary material for "Unistrand piRNA clusters are an evolutionarily conserved mechanism to suppress endogenous retroviruses across the *Drosophila* genus": Table S2

### Sheet: proTRAC clusters
					piRNAs (soma)		piRNAs (total)
Assembly	Chromosome	Start	End	Size	-	+	-	+	Soma/Total	+/-		Colour coding
Dana.d101g	contig_12	13271	83920	70650	191317	15286	103196	24331	3.93701	12.5158
Dana.d101g	contig_509	68613	179894	111282	427516	20744	261105	26770	3.78406	20.6091			At least 2-fold stronger signal in soma compared to total libraries.
Dana.d101g	contig_954	602335	639124	36790	66211	75543	446388	534790	0.351091	0.876468
Dana.d101g	contig_954	754602	901924	147323	280966	104500	2299496	579420	0.325379	2.68867			10-fold strand bias (+ strand)
Dana.d15genomes	utg000014l	119401	234497	115097	156068	19113	86072	23369	3.95709	8.16554			10-fold strand bias (- strand)
Dana.d15genomes	utg000014l	288124	361501	73378	246142	18388	115454	27180	4.58481	13.386
Dana.d15genomes	utg000049l	246209	372725	126517	138447	100267	1081465	690286	0.333077	1.38078
Dana.d15genomes	utg000093l	5899	115911	110013	191490	20211	110072	26756	3.82488	9.47454
Dana.d15genomes	utg000114l	26314	138774	112461	413926	20182	251747	22058	3.91946	20.5097
Dana.d15genomes	utg000170l	3297	73309	70013	14267	155291	69054	1159780	0.34111	0.0918727
Dana.d15genomes	utg000170l	188700	225717	37018	63899	74054	473564	490950	0.353584	0.86287
Dana.d15genomes	utg000182l	58	71683	71626	66208	35619	514414	268572	0.321498	1.85878
Dana.d15genomes	utg000182l	119428	171424	51997	15372	43927	102103	353031	0.32209	0.349944
Dana.droAna2	scaffold_12948	147642	259299	111658	339038	22303	212205	20848	3.83116	15.2015
Dana.droAna2	scaffold_13079	382529	491812	109284	136879	15877	79013	19665	3.82513	8.62121
Dana.droAna2	scaffold_13079	554612	712724	158113	363205	18177	189406	27387	4.34693	19.9816
Dana.droAna2	scaffold_13248	4506799	4589325	82527	80616	39334	634700	212818	0.349719	2.04952
Dana.droAna2	scaffold_13248	4731304	4846637	115334	60179	204413	425234	1556001	0.329996	0.294399
Dana.GCF_003285975	chrUn_022473271	78599	188323	109725	88085	72698	690197	541576	0.322675	1.21166
Dana.GCF_003285975	chrUn_022473271	228715	321962	93248	95834	45420	760267	329298	0.320482	2.10995
Dana.GCF_003285975	chrUn_022473271	369304	481098	111795	25784	190982	150390	1460409	0.332664	0.135007
Dana.GCF_003285975	chrUn_022473271	595917	633623	37707	60946	72735	457730	482405	0.351508	0.837918
Dana.GCF_003285975	chrUn_022473273	2474498	2601506	127009	11599	60988	46486	482218	0.339392	0.190185
Dana.GCF_003285975	chrUn_022473286	13123	89008	75886	137526	13639	71100	14269	4.3773	10.0833
Dana.GCF_003285975	chrUn_022473286	145129	299124	153996	365913	26326	188491	36251	4.31442	13.8993
Dana.GCF_003285975	chrUn_022473286	482885	585522	102638	345652	14887	211713	17966	3.88049	23.2184
Dana.GCF_003285975	chrUn_022473286	1640499	1688520	48022	46442	11817	378626	38135	0.345566	3.9301
Dana.GCF_017639315	chr4_025319037	2483437	2533415	49979	7709	37105	30355	308861	0.326137	0.207762
Dana.GCF_017639315	chrXR	10124813	10200120	75308	137932	14555	71124	14661	4.38817	9.47661
Dana.GCF_017639315	chrXR	10256851	10411911	155061	380241	23045	195524	34418	4.32969	16.4999
Dana.GCF_017639315	chrXR	10595801	10698622	102822	346653	15170	212343	18531	3.86886	22.8512
Dana.GCF_017639315	chrXR	12307214	12550698	243485	223008	153098	1739864	1061197	0.331474	1.45664
Dana.GCF_017639315	chrXR	12598438	12710126	111689	26221	192625	152597	1477067	0.331515	0.136125
Dana.GCF_017639315	chrXR	12825422	12862404	36983	60435	71803	455615	469992	0.352689	0.841678
Dbia.d101g	contig_66	407285	477622	70338	2029	13449	21497	276168	0.150586	0.150866
Dbia.d101g	contig_66	1046903	1160747	113845	24980	13794	344004	102378	0.251554	1.81093
Dbia.d101g	contig_275	24590299	24692219	101921	42623	30493	762316	498605	0.167927	1.3978
Dbia.d101g	contig_275	24738332	24969417	231086	9857	745378	35337	1500734	1.42386	0.0132242
Dbia.d101g	contig_281	237082	272699	35618	735	42418	1467	81453	1.50712	0.0173275
Dbia.d101g	contig_283	1957003	1997520	40518	13414	2400	140648	9971	0.30406	5.58917
Dbia.d15genomes	utg000064l	2007	51532	49526	5044	7367	57807	105697	0.215439	0.684675
Dbia.d15genomes	utg000088l	891504	970681	79178	399599	2548	715043	5290	1.58452	156.828
Dbia.d15genomes	utg000185l	414706	455614	40909	18865	8768	394884	149941	0.143952	2.15157
Dbia.d15genomes	utg000370l	1825	60880	59056	11500	2472	180983	16905	0.200394	4.6521
Dbia.d15genomes	utg000414l	20735	88693	67959	10748	2737	220015	27980	0.154331	3.92693
Dbia.GCF_000233415	chrUn_016033959	1	53111	53111	13944	23318	184788	380550	0.18793	0.597993
Dbia.GCF_000233415	chrUn_016034058	69508	124222	54715	13144	63216	22338	206719	0.950517	0.207922
Dbia.GCF_018148935	chrUn_025319364	24590299	24692219	101921	42623	30493	762316	498604	0.167928	1.3978
Dbia.GCF_018148935	chrUn_025319364	24738332	24969417	231086	9857	745378	35337	1500734	1.42386	0.0132242
Dbia.GCF_018148935	chrUn_025319371	237082	272699	35618	735	42418	1467	81453	1.50712	0.0173275
Dbia.GCF_018148935	chrUn_025319373	1957003	1997520	40518	13414	2400	140648	9971	0.30406	5.58917
Dbia.GCF_018148935	chrUn_025319416	407285	477622	70338	2029	13449	21497	276168	0.150586	0.150866
Dbia.GCF_018148935	chrUn_025319416	1046903	1160747	113845	24980	13794	344004	102378	0.251554	1.81093
Dere.d101g	contig_11	1718337	1761912	43576	43463	84156	42159	50969	1.62976	0.516458
Dere.d101g	contig_26	523618	574510	50893	37841	21519	28808	42282	0.993054	1.75849
Dere.d101g	contig_307	26309	66715	40407	31819	171059	102246	479368	0.414847	0.186012
Dere.d101g	contig_447	11626302	11810424	184123	93016	6118572	436363	3949080	1.68452	0.0152022
Dere.d101g	contig_512	74822	120822	46001	5417	94753	4450	96913	1.17529	0.0571697
Dere.d101g	contig_512	807702	853175	45474	30736	28429	29718	50445	0.877765	1.08115
Dere.d101g	contig_513	28886501	28922600	36100	12078	131225	10356	125879	1.25099	0.0920404
Dere.d101g	contig_513	29019206	29062353	43148	7858	173089	6175	154729	1.33743	0.0453986
Dere.d101g	contig_513	29149062	29203015	53954	5315	91969	9366	248315	0.449	0.0577912
Dere.d101g	contig_515	624400	713664	89265	401501	1122861	464679	5868533	0.286254	0.35757
Dere.d15genomes	utg000002l	415802	451821	36020	123221	20164	112514	19086	1.29837	6.11094
Dere.d15genomes	utg000005l	2670906	2941003	270098	908482	6168266	5042718	4244039	0.908075	0.147283
Dere.d15genomes	utg000008l	16070528	16114601	44074	47345	55309	44762	33971	1.55371	0.856009
Dere.d15genomes	utg000008l	17080403	17129113	48711	34245	67805	21818	49798	1.69807	0.505051
Dere.d15genomes	utg000011l	3907	49923	46017	1646	64453	2918	199014	0.390069	0.025538
Dere.d15genomes	utg000026l	2002	96979	94978	145033	48541	630868	94045	0.31821	2.98785
Dere.droEre1	scaffold_4690	17967739	18219194	251456	806797	4775497	4392419	3404824	0.856044	0.168945
Dere.droEre1	scaffold_4784	23678709	23723117	44409	19560	46145	18738	28013	1.68047	0.423881
Dere.droEre1	scaffold_4784	24652702	24691109	38408	16742	48220	10890	31568	1.82947	0.3472
Dere.droEre1	scaffold_4929	22133443	22176508	43066	25623	36417	13691	46676	1.22884	0.7036
Dere.droEre1	scaffold_4929	25921999	25966421	44423	3955	152914	5692	336440	0.548236	0.0258642
Dere.GCF_003286155	chrUn_020825198	25011499	25060321	48823	29982	46676	18901	31546	1.81914	0.642343
Dere.GCF_003286155	chrUn_020825209	15530137	15800707	270571	834489	5096555	4584836	3612158	0.866204	0.163736
Dere.GCF_003286155	chrUn_020825220	358062	402223	44162	36717	6392	56651	11099	0.761732	5.74421
Dere.GCF_003286155	chrUn_020825220	631013	666897	35885	109314	13367	100547	12101	1.30376	8.1779
Dere.GCF_003286155	chrUn_020825225	2308	53913	51606	2481	67911	5150	230705	0.357291	0.0365331
Dere.GCF_003286155	chrUn_020825233	393947	442720	48774	5105	46738	10485	50786	1.01293	0.109226
Dere.GCF_003286155	chrUn_020825272	4599	43735	39137	8923	139757	15755	558356	0.310028	0.0638465
Dfic.d101g	contig_197	359031	425983	66953	14105	59218	60266	265190	0.198288	0.238188
Dfic.d101g	contig_197	533804	646161	112358	11393	57760	21543	217931	0.254156	0.197247
Dfic.d101g	contig_197	1301386	1345711	44326	10535	49080	17971	158349	0.297579	0.21465
Dfic.d101g	contig_197	1386601	1802394	415794	154259	252004	580667	744141	0.2699	0.612129
Dfic.d101g	contig_313	18200	71424	53225	16824	36025	51667	203573	0.182237	0.467009
Dfic.d101g	contig_636	474802	526775	51974	31760	15575	17896	18122	1.15667	2.03917
Dfic.d101g	contig_636	586918	640974	54057	64000	7893	26037	7387	1.89311	8.10845
Dfic.d101g	contig_636	691619	1039775	348157	2706800	138052	838104	70900	2.7545	19.6071
Dfic.d101g	contig_636	1926102	1968684	42583	6225	14277	12057	23463	0.508009	0.436016
Dfic.d101g	contig_668	888451	968412	79962	18419	40802	44354	191355	0.22113	0.451424
Dfic.GCF_000220665	chrUn_016072601	8	47418	47411	41457	14233	170491	40863	0.232999	2.91274
Dfic.GCF_000220665	chrUn_016073229	9025	115006	105982	417211	32188	141486	19425	2.46964	12.9617
Dfic.GCF_000220665	chrUn_016073254	0	121400	121401	1407622	5371	423203	2052	2.93818	262.078
Dfic.GCF_018152265	chrUn_025064091	359031	425983	66953	14105	59218	60266	265190	0.198288	0.238188
Dfic.GCF_018152265	chrUn_025064091	533804	646161	112358	11393	57760	21543	217931	0.254156	0.197247
Dfic.GCF_018152265	chrUn_025064091	1301386	1345711	44326	10535	49080	17971	158349	0.297579	0.21465
Dfic.GCF_018152265	chrUn_025064091	1386601	1802394	415794	154259	252004	580667	744142	0.2699	0.612129
Dfic.GCF_018152265	chrUn_025064220	18200	71424	53225	16824	36025	51667	203573	0.182237	0.467009
Dfic.GCF_018152265	chrUn_025064569	474802	526775	51974	31761	15575	17896	18122	1.1567	2.03923
Dfic.GCF_018152265	chrUn_025064569	586918	640974	54057	64000	7893	26037	7387	1.89311	8.10845
Dfic.GCF_018152265	chrUn_025064569	691619	1039775	348157	2706799	138052	838104	70900	2.75449	19.6071
Dfic.GCF_018152265	chrUn_025064569	1926102	1968684	42583	6225	14277	12057	23463	0.508009	0.436016
Dfic.GCF_018152265	chrUn_025064601	888451	968412	79962	18419	40802	44354	191355	0.22113	0.451424
Dmel.d101g	contig_1	2568307	2613125	44819	67141	159648	288129	572686	0.510712	0.420556
Dmel.d101g	contig_1	2697399	2772508	75110	188998	243297	475805	634598	0.754681	0.77682
Dmel.d101g	contig_21	21647800	21687623	39824	4876	577305	11520	355574	3.07429	0.00844614
Dmel.d101g	contig_21	21733910	21965425	231516	54791	1586215	123673	906523	3.08784	0.034542
Dmel.d101g	contig_85	40601	113018	72418	18538	354826	29464	264716	2.46027	0.0522453
Dmel.d101g	contig_118	0	51326	51327	56969	167108	115955	274385	1.1128	0.340911
Dmel.d101g	contig_199	2156005	2274318	118314	381780	185299	628915	392576	1.07615	2.06035
Dmel.d101g	contig_303	160306	204518	44213	31270	23293	63281	71762	0.783232	1.34246
Dmel.dm6	chr2L	20104154	20223907	119754	109251	512069	236189	834891	1.1266	0.213352
Dmel.dm6	chr2R	6297608	6342422	44815	65622	150620	279051	534363	0.516302	0.435679
Dmel.dm6	chr2R	6421900	6493976	72077	154704	233370	372609	614223	0.763742	0.662913
Dmel.dm6	chrX	21633300	21673102	39803	4902	596670	12106	354631	3.18572	0.0082156
Dmel.dm6	chrX	21719799	21820498	100700	16773	915033	60752	511260	3.1637	0.0183305
Dmel.dm6	chrX	21941299	22120723	179425	78506	740966	136225	599697	2.16261	0.105951
Dmel.dm6	chrX	23387321	23439722	52402	72122	151420	126881	294137	1.03118	0.476304
Dmoj.d101g	contig_72	273228	323861	50634	14150	27557	19705	49532	0.652011	0.513481
Dmoj.d101g	contig_72	705447	749611	44165	6796	49161	7891	58617	0.910678	0.13824
Dmoj.d101g	contig_72	826772	865821	39050	51567	4325	31796	2584	1.75966	11.923
Dmoj.d101g	contig_72	2288506	2327321	38816	4489	13603	10707	31322	0.465931	0.330001
Dmoj.d101g	contig_108	2477701	2517739	40039	14302	24701	17987	58587	0.551316	0.579005
Dmoj.d101g	contig_136	26087398	26142606	55209	3429	76779	2254	11139	6.48222	0.0446606
Dmoj.d101g	contig_136	29131708	29167865	36158	7160	19742	26534	51791	0.371765	0.362679
Dmoj.d101g	contig_136	29224100	29334208	110109	47455	59296	130642	160794	0.396472	0.800307
Dmoj.d101g	contig_136	29436837	29505908	69072	32596	49209	60647	93532	0.5743	0.662399
Dmoj.d101g	contig_136	29597198	29665356	68159	21813	86377	37081	151091	0.622324	0.252533
Dmoj.d101g	contig_136	29713999	29857312	143314	151406	36946	304898	80575	0.528884	4.09803
Dmoj.d101g	contig_136	30233289	30316204	82916	112921	25047	172252	40514	0.701876	4.50836
Dmoj.d101g	contig_299	4107	45610	41504	81044	12939	49635	14303	1.59102	6.26354
Dmoj.d15genomes	utg000002l	36418	88618	52201	11602	23549	9338	17255	1.42855	0.492675
Dmoj.d15genomes	utg000008l	322293	372907	50615	11598	27249	17110	48944	0.635599	0.42563
Dmoj.d15genomes	utg000008l	755800	800025	44226	6017	49551	7158	56464	0.943936	0.12143
Dmoj.d15genomes	utg000008l	849703	915227	65525	58964	13261	36217	10978	1.65393	4.44642
Dmoj.d15genomes	utg000008l	2308198	2417124	108927	16475	73593	25508	87332	0.862646	0.223866
Dmoj.d15genomes	utg000010l	1544402	1584714	40313	16587	26116	21119	55690	0.600857	0.635128
Dmoj.d15genomes	utg000014l	93999	175514	81516	13477	167085	21288	249528	0.720572	0.0806595
Dmoj.d15genomes	utg000014l	550661	702824	152164	29650	199614	65558	397464	0.53513	0.148537
Dmoj.d15genomes	utg000014l	776700	816509	39810	52586	12473	93083	24803	0.596445	4.21599
Dmoj.d15genomes	utg000014l	907102	962989	55888	30986	36676	59623	66282	0.5808	0.844858
Dmoj.d15genomes	utg000014l	1078630	1189259	110630	32851	68516	98391	185934	0.385307	0.479465
Dmoj.d15genomes	utg000014l	1246117	1282208	36092	12038	10060	40830	34281	0.317962	1.19662
Dmoj.d15genomes	utg000037l	1409996	1466836	56841	4011	78758	3358	11150	6.16574	0.0509282
Dmoj.droMoj2	scaffold_6473	13827955	13867252	39298	2222	63238	1438	8292	7.28124	0.0351371
Dmoj.droMoj2	scaffold_6482	22098	127920	105823	40616	35585	114256	98157	0.388259	1.14138
Dmoj.droMoj2	scaffold_6482	240502	283288	42787	19376	44248	36216	80994	0.587487	0.437895
Dmoj.droMoj2	scaffold_6482	367528	407823	40296	7329	42149	15700	73639	0.599395	0.173883
Dmoj.droMoj2	scaffold_6482	511705	636292	124588	129100	21268	251321	48462	0.542863	6.07015
Dmoj.droMoj2	scaffold_6482	1025603	1082396	56794	62555	16870	92222	28030	0.714837	3.70806
Dmoj.droMoj2	scaffold_6500	32256212	32294344	38133	7815	9165	8120	17117	0.728186	0.8527
Dmoj.droMoj2	scaffold_6541	662420	700753	38334	3440	30900	3904	35545	0.942121	0.111327
Dmoj.droMoj2	scaffold_6680	23349004	23422432	73429	68169	17436	36665	10463	1.9659	3.90967
Dmoj.GCF_000005175	chrUn_001979123	660800	699240	38441	3481	30924	3930	35619	0.941688	0.112566
Dmoj.GCF_000005175	chrUn_001979121	22075	127829	105755	40668	35664	114297	98331	0.388604	1.14031
Dmoj.GCF_000005175	chrUn_001979121	240477	276513	36037	16819	38679	32506	71837	0.575751	0.434835
Dmoj.GCF_000005175	chrUn_001979121	367750	407523	39774	7319	42250	15700	73798	0.59954	0.173231
Dmoj.GCF_000005175	chrUn_001979121	511375	635754	124380	129220	21295	251482	48457	0.54321	6.06809
Dmoj.GCF_000005175	chrUn_001979121	1804988	1872705	67718	37472	26005	64751	27158	0.747617	1.44095
Dmoj.GCF_000005175	chrUn_001979116	13796013	13835707	39695	2250	63271	1475	8296	7.25876	0.0355613
Dmoj.GCF_000005175	chrUn_001979115	23338458	23406522	68065	67171	15791	36111	9324	1.97656	4.25375
Dmoj.GCF_000005175	chrUn_001979113	32227204	32265517	38314	7850	9277	8188	17345	0.726107	0.846179
Dmoj.GCF_018153725	chrUn_025318636	2477701	2517739	40039	14302	24701	17987	58587	0.551316	0.579005
Dmoj.GCF_018153725	chrUn_025318667	26087398	26142606	55209	3429	76780	2254	11140	6.48182	0.0446601
Dmoj.GCF_018153725	chrUn_025318667	29131708	29167865	36158	7160	19742	26534	51792	0.37176	0.362679
Dmoj.GCF_018153725	chrUn_025318667	29224100	29334208	110109	47455	59296	130642	160794	0.396472	0.800307
Dmoj.GCF_018153725	chrUn_025318667	29450110	29505908	55799	28981	45400	53689	86643	0.573706	0.638348
Dmoj.GCF_018153725	chrUn_025318667	29597198	29665356	68159	21813	86377	37081	151091	0.622324	0.252533
Dmoj.GCF_018153725	chrUn_025318667	29713999	29857312	143314	151406	36946	304898	80575	0.528884	4.09803
Dmoj.GCF_018153725	chrUn_025318667	30233289	30316204	82916	112921	25050	172252	40513	0.701894	4.50782
Dmoj.GCF_018153725	chrUn_025318846	4107	45610	41504	81044	12941	49635	14309	1.5909	6.26258
Dmoj.GCF_018153725	chrUn_025318897	273228	323861	50634	14150	27558	19705	49531	0.652036	0.513463
Dmoj.GCF_018153725	chrUn_025318897	705447	749611	44165	6796	49160	7891	58617	0.910662	0.138242
Dmoj.GCF_018153725	chrUn_025318897	826772	865821	39050	51567	4325	31796	2584	1.75966	11.923
Dmoj.GCF_018153725	chrUn_025318897	2288506	2327321	38816	4489	13603	10707	31322	0.465931	0.330001
Dper.d101g	contig_44	396225	554415	158191	4933	376215	15005	973175	2.17886	0.0131122
Dper.d101g	contig_301	6610800	6654619	43820	17758	77533	69722	655078	0.742685	0.229038
Dper.d101g	contig_684	0	36964	36965	16040	68949	80249	516606	0.804387	0.232636
Dper.d101g	contig_891	1	85406	85406	50470	216640	351136	1720363	0.728411	0.232967
Dper.d101g	contig_918	29915	79319	49405	10443	136431	71539	1462982	0.540683	0.0765442
Dper.d101g	contig_1069	9520900	9570210	49311	34833	49149	340420	339706	0.697538	0.708722
Dper.d101g	contig_1076	788602	833723	45122	22443	9744	249061	51110	0.605735	2.30326
Dper.d15genomes	utg000004l	5474205	5522210	48006	13616	56319	52028	485321	0.736005	0.241766
Dper.d15genomes	utg000021l	475100	586323	111224	75327	214956	515300	1702693	0.740124	0.35043
Dper.d15genomes	utg000119l	96599	150119	53521	37372	21128	287922	97748	0.857794	1.76884
Dper.d15genomes	utg000136l	417807	539118	121312	1736	295865	5846	758759	2.2011	0.00586754
Dper.d15genomes	utg000141l	91599	141018	49420	73531	13235	866253	90843	0.512669	5.5558
Dper.d15genomes	utg000160l	84414	186123	101710	96798	31079	828553	179403	0.717453	3.11458
Dper.d15genomes	utg000176l	42701	91213	48513	7417	15402	47930	98073	0.883848	0.481561
Dper.d15genomes	utg000176l	176611	237828	61218	6589	37685	35166	253046	0.868719	0.174844
Dper.d15genomes	utg000188l	897111	950321	53211	34059	57539	336853	384925	0.717671	0.591929
Dper.d15genomes	utg000292l	26215	73309	47095	8782	40233	37574	345597	0.723401	0.218279
Dper.droPer1	super_0	3265911	3320705	54795	37589	15398	310277	69965	0.782834	2.44116
Dper.droPer1	super_26	781420	836317	54898	32527	9314	412036	44103	0.515306	3.49227
Dper.droPer1	super_28	11906	69607	57702	11395	21507	80962	176948	0.716663	0.529827
Dper.droPer1	super_186	10799	56132	45334	14680	29011	122616	202651	0.754593	0.506015
Dper.GCF_003286085	chrUn_020825288	9941705	10007905	66201	64715	19971	546816	76226	0.768996	3.24045
Dper.GCF_003286085	chrUn_020825308	175600	267384	91785	66911	42083	579409	317317	0.687658	1.58998
Dper.GCF_003286085	chrUn_020825317	2181619	2262987	81369	706	219134	2315	553496	2.23774	0.00322177
Dper.GCF_003286085	chrUn_020825326	1333401	1388019	54619	33603	8632	428727	40491	0.509246	3.89284
Dper.GCF_003286085	chrUn_020825326	2658632	2775084	116453	14274	211481	93883	2349609	0.522705	0.0674954
Dper.GCF_003286085	chrUn_020825338	4004	94706	90703	36750	50484	290323	313900	0.816805	0.727953
Dper.GCF_003286085	chrUn_020825338	579800	619015	39216	7792	13676	55371	97769	0.793109	0.569757
Dper.GCF_003286085	chrUn_020825338	1101532	1189022	87491	56368	14562	529477	89318	0.648505	3.8709
Dper.GCF_003286085	chrUn_020825350	145021	209911	64891	6420	30962	32052	361407	0.537518	0.207351
Dper.GCF_003286085	chrUn_020825350	1269405	1318319	48915	9609	23043	75230	154394	0.804493	0.417003
Dper.GCF_003286085	chrUn_020825415	224706	271117	46412	1010	9575	4460	74158	0.761726	0.105483
Dpse.d101g	contig_182	6	58110	58105	81684	561373	43825	597032	0.377429	0.145508
Dpse.d101g	contig_261	19602	82801	63200	377418	274322	193513	138591	0.738154	1.37582
Dpse.d101g	contig_274	14	46700	46687	418234	287106	256533	148685	0.654722	1.45672
Dpse.d101g	contig_332	1115705	1170520	54816	178985	334055	145174	185754	0.583129	0.535795
Dpse.d101g	contig_403	3	68124	68122	1137116	761539	977521	732781	0.417561	1.49318
Dpse.d101g	contig_424	13162	62921	49760	158810	366324	75454	222627	0.662648	0.433523
Dpse.d101g	contig_514	351800	394275	42476	331379	704363	193777	795993	0.393608	0.470466
Dpse.d101g	contig_547	386705	436321	49617	18764	2351878	4854	521034	1.69559	0.0079783
Dpse.d101g	contig_570	1500	55619	54120	202519	197447	96300	68151	0.914815	1.02569
Dpse.d15genomes	utg000003l	0	50711	50712	243139	52638	148012	28812	0.628888	4.61908
Dpse.d15genomes	utg000003l	438604	574421	135818	52793	3365612	10709	738547	1.71531	0.015686
Dpse.d15genomes	utg000017l	9416	56918	47503	300232	235131	194492	124258	0.631463	1.27687
Dpse.d15genomes	utg000040l	337307	410398	73092	495644	1065718	331742	1098478	0.410441	0.46508
Dpse.d15genomes	utg000104l	2223	129020	126798	1083817	772665	1134737	756148	0.369127	1.4027
Dpse.d15genomes	utg000132l	22905	132410	109506	382439	518058	226670	331870	0.606147	0.738217
Dpse.d15genomes	utg000134l	5	45328	45324	165672	36642	107648	20613	0.593036	4.52137
Dpse.d15genomes	utg000144l	649530	711605	62076	142987	507649	68801	261851	0.739804	0.281665
Dpse.d15genomes	utg000261l	12104	54011	41908	313956	64092	381135	39138	0.338194	4.89852
Dpse.dp3	chrU	1781233	1828424	47192	200503	879783	156134	837099	0.405013	0.227901
Dpse.dp3	chrU	4991405	5032025	40621	36723	1838768	19577	632390	1.0712	0.0199715
Dpse.dp3	chrU	11472418	11533374	60957	412895	306491	245427	268242	0.521507	1.34717
Dpse.dp3	chrU	13231687	13274495	42809	870565	203129	185238	42943	1.75219	4.28577
Dpse.GCF_009870125	chrX	18048021	18128316	80296	925055	591864	870787	388116	0.450396	1.56295
Dpse.GCF_009870125	chrX	18632908	18678524	45617	128421	365842	68751	233433	0.61138	0.351029
Dpse.GCF_009870125	chrX	18775016	18825850	50835	138076	50962	75981	26204	0.691491	2.70939
Dpse.GCF_009870125	chrX	18890313	18969725	79413	161166	484765	102816	279798	0.631029	0.332462
Dpse.GCF_009870125	chrX	19151903	19201718	49816	307502	200551	168692	97946	0.712215	1.53329
Dpse.GCF_009870125	chrX	20312264	20705713	393450	2480582	1897280	2587522	1439119	0.40639	1.30744
Dpse.GCF_009870125	chrX	37458118	37563309	105192	446859	91934	250046	43369	0.686379	4.86065
Dpse.GCF_009870125	chrX	37980600	38172121	191522	46746	3937984	10374	854784	1.72158	0.0118705
Dsim.d101g	contig_44	21041404	21121821	80418	37902	668396	62845	397862	1.77951	0.0567059
Dsim.d101g	contig_51	25207	258017	232811	956079	301127	613065	407124	1.43042	3.175
Dsim.d15genomes	utg000010l	4000	235914	231915	219825	1662505	323075	1084874	1.93861	0.132225
Dsim.droSim1	chrU	11926265	11988665	62401	114440	108906	69525	85632	1.87999	1.05081
Dsim.GCF_016746395	chr2L	23090017	23129106	39090	50838	96260	93370	102112	0.867279	0.528132
Dsim.GCF_016746395	chrX	21073347	21125809	52463	12966	769839	13254	338681	2.5636	0.0168425
Dsim.GCF_016746395	chrX	21172899	21253522	80624	35429	479077	56605	277132	1.77683	0.0739526
Dsim.GCF_016746395	chrUn_024095799	19714	213305	193592	141775	1242632	199337	871341	1.49027	0.114093
Dsuz.GCF_000472105	chrUn_016019954	247880	293903	46024	29953	27739	12773	9836	2.21699	1.07982
Dsuz.GCF_000472105	chrUn_016021027	1	69924	69924	163915	72141	221798	62383	0.721687	2.27215
Dsuz.GCF_000472105	chrUn_016024591	553702	639017	85316	5075	2281459	1246	404587	4.89507	0.00222445
Dsuz.GCF_000472105	chrUn_016025083	0	41688	41689	1729	603947	420	97839	5.35546	0.00286283
Dsuz.GCF_013340165	chrX_023496842	1407077	1488555	81479	13934	84488	5656	42694	1.73748	0.164923
Dsuz.GCF_013340165	chrX_023496842	1614906	1673203	58298	3939	90159	2095	56661	1.36695	0.0436895
Dsuz.GCF_013340165	chrX_023496843	98943	435817	336875	383281	297387	346460	292438	0.909343	1.28883
Dsuz.GCF_013340165	chrX_023496843	482400	611399	129000	171658	171613	169018	133388	0.968881	1.00026
Dsuz.GCF_013340165	chrX_023496843	668100	958521	290422	312558	319960	254028	470450	0.745198	0.976866
Dsuz.GCF_013340165	chrX_023496844	9302	65189	55888	9470	115940	5815	81374	1.22771	0.0816802
Dsuz.GCF_013340165	chrX_023496844	673830	1101819	427990	47934	4752538	10929	822138	4.91845	0.010086
Dsuz.GCF_013340165	chrX_023496844	1161503	1247501	85999	5449	316228	1173	60856	4.42638	0.0172312
Dsuz.GCF_013340165	chrX_023496844	1313444	1389849	76406	3270	181890	868	33695	4.57256	0.0179779
Dtak.d101g	contig_1	3068801	3219221	150421	92211	4776167	249357	6985668	1.14092	0.0193065
Dtak.d101g	contig_103	236389	347721	111333	179822	238643	599685	975539	0.450432	0.753519
Dtak.GCF_000224235	chrUn_016039649	5101	62674	57574	1529072	45300	2116177	131934	1.17373	33.7543
Dtak.GCF_018152695	chrUn_025323455	3068801	3219221	150421	92211	4776168	249358	6985667	1.14092	0.0193065
Dtak.GCF_018152695	chrUn_025323460	236389	347721	111333	179822	238643	599685	975539	0.450432	0.753519
Dvir.d101g	contig_30	463328	513207	49880	3973	16118	17566	93746	1.0109	0.246495
Dvir.d101g	contig_36	6748728	6793009	44282	5676	22868	39937	147121	0.854647	0.248207
Dvir.d101g	contig_99	423368	461585	38218	17718	15315	156811	70402	0.81426	1.1569
Dvir.d101g	contig_112	234699	271781	37083	16139	5273	138969	33940	0.693566	3.06069
Dvir.d101g	contig_118	224299	280319	56021	11606	18744	172321	207818	0.447162	0.619185
Dvir.d101g	contig_139	3506	40712	37207	21328	44606	47431	159984	1.7804	0.478142
Dvir.d101g	contig_154	21340	80360	59021	1151	65373	4467	143078	2.52524	0.0176067
Dvir.d101g	contig_173	5817	79546	73730	28140	24331	300970	207420	0.578057	1.15655
Dvir.d101g	contig_290	1240606	1359382	118777	138341	164555	495916	721245	1.39378	0.840698
Dvir.d101g	contig_407	157610	262223	104614	41732	33255	447473	334126	0.537341	1.25491
Dvir.d101g	contig_407	326305	383603	57299	16075	15530	128972	142035	0.653166	1.03509
Dvir.d101g	contig_415	16111620	16155421	43802	1682	94445	7752	268828	1.94658	0.0178093
Dvir.d101g	contig_415	16293785	16417816	124032	70581	48412	963548	446090	0.472783	1.45792
Dvir.d101g	contig_416	195730	258268	62539	15743	17617	91584	137713	0.814847	0.893625
Dvir.d15genomes	utg000017l	204909	248118	43210	8109	16846	39703	165307	0.699897	0.481361
Dvir.d15genomes	utg000017l	300228	350721	50494	12540	11630	126349	195839	0.431339	1.07825
Dvir.d15genomes	utg000017l	541127	637200	96074	12519	32085	120112	285734	0.631923	0.390182
Dvir.d15genomes	utg000051l	33300	155679	122380	172538	177789	756229	646037	1.43646	0.970465
Dvir.d15genomes	utg000077l	289750	421691	131942	5495	89049	23220	255165	1.95272	0.0617076
Dvir.d15genomes	utg000078l	14	159415	159402	38876	64039	256397	575139	0.711621	0.607068
Dvir.d15genomes	utg000078l	506802	616912	110111	43875	36185	467201	357745	0.558009	1.21252
Dvir.d15genomes	utg000078l	667425	735625	68201	19333	20961	161942	164284	0.710188	0.922332
Dvir.d15genomes	utg000101l	33091	170055	136965	46563	76894	463906	1022318	0.47762	0.605548
Dvir.d15genomes	utg000101l	308302	351692	43391	68365	5115	195923	25525	1.90787	13.3656
Dvir.d15genomes	utg000114l	91047	128622	37576	10018	13567	134406	95294	0.590373	0.738409
Dvir.d15genomes	utg000119l	8933	53128	44196	31503	13521	84541	51618	1.90129	2.32993
Dvir.droVir2	scaffold_12100	32203	84783	52581	16737	15836	137024	146795	0.640809	1.0569
Dvir.droVir2	scaffold_12100	138831	179816	40986	5642	23355	60864	344545	0.399367	0.241576
Dvir.droVir2	scaffold_12958	607107	652985	45879	676	60829	2532	132768	2.53819	0.0111131
Dvir.droVir2	scaffold_13049	24354106	24396120	42015	882	59883	4817	176773	1.86842	0.0147287
Dvir.droVir2	scaffold_13049	24531010	24727805	196796	76960	84552	948583	909799	0.485268	0.910209
Dvir.droVir2	scaffold_13049	24838835	24954710	115876	23811	27535	146058	198940	0.831002	0.864754
Dvir.droVir2	scaffold_13049	25173317	25252170	78854	27099	31174	279421	295923	0.565525	0.869282
Dvir.droVir2	scaffold_13052	1762429	1892528	130100	121997	150084	418609	640325	1.43464	0.812858
Dvir.droVir2	scaffold_13324	1287507	1367404	79898	9754	16714	93227	178202	0.544474	0.583583
Dvir.droVir2	scaffold_13324	1529300	1593806	64507	10253	17686	161396	185680	0.449468	0.579724
Dvir.GCF_003285735	chrUn_022587423	410	76621	76212	2555	25114	16598	294158	0.496962	0.101736
Dvir.GCF_003285735	chrUn_022587489	819	36923	36105	1046	12874	6154	126924	0.583824	0.081249
Dvir.GCF_003285735	chrUn_022587497	1	42702	42702	12840	27545	73027	94967	1.34176	0.466146
Dvir.GCF_003285735	chrUn_022587537	12	44720	44709	16165	30661	75102	111868	1.39786	0.527217
Dvir.GCF_003285735	chrUn_022587549	23015	74944	51930	17215	44314	69228	124204	1.77542	0.388478
Dvir.GCF_003285735	chrUn_022587553	1818304	1879807	61504	790	63666	2717	137104	2.573	0.0124085
Dvir.GCF_003285735	chrUn_022587555	452602	504993	52392	10996	14411	104919	114777	0.645476	0.763028
Dvir.GCF_003285735	chrUn_022587555	557800	672618	114819	33018	47938	315219	508109	0.548814	0.688765
Dvir.GCF_003285735	chrUn_022587555	1019218	1080233	61016	10923	17328	95109	111390	0.763598	0.630367
Dvir.GCF_003285735	chrUn_022587555	1224803	1465857	241055	62810	122839	689023	1518263	0.469443	0.51132
Dvir.GCF_003285735	chrUn_022587555	1604102	1648122	44021	46410	2644	139470	13878	1.78544	17.553
Dvir.GCF_003285735	chrUn_022587559	973612	1078047	104436	93150	116632	330899	448945	1.50145	0.798666
Dvir.GCF_003285735	chrUn_022587570	6384405	6434616	50212	11892	11236	117357	192923	0.416038	1.05838
Dyak.d101g	contig_46	5502	182009	176508	83042	274696	261526	1083299	0.31524	0.302305
Dyak.d101g	contig_46	223299	291023	67725	35342	125941	43806	301634	0.553297	0.280623
Dyak.d101g	contig_46	1088022	1124420	36399	12535	49465	37889	172349	0.349481	0.253412
Dyak.d101g	contig_54	14500	76918	62419	17585	354936	21827	759786	0.564809	0.0495441
Dyak.d101g	contig_54	138405	247324	108920	58706	730457	88140	1281844	0.682643	0.0803689
Dyak.d101g	contig_57	0	37515	37516	87121	14134	149261	31321	0.664484	6.16393
Dyak.d101g	contig_91	85936	367716	281781	228745	541701	574896	3818778	0.207805	0.422272
Dyak.d101g	contig_377	18753327	18814101	60775	148957	85321	254851	108426	0.764251	1.74584
Dyak.d101g	contig_381	4156	277193	273038	1878221	356148	714259	147646	3.07212	5.27371
Dyak.d101g	contig_381	319401	390714	71314	2257906	246763	832033	83599	3.24169	9.1501
Dyak.d101g	contig_385	8600	118468	109869	117226	93709	90109	64868	1.61296	1.25096
Dyak.d15genomes	utg000001l	4899	178023	173125	81463	277382	261301	1088449	0.315726	0.293685
Dyak.d15genomes	utg000004l	3531332	3592061	60730	62589	193101	79006	340855	0.723212	0.324126
Dyak.d15genomes	utg000006l	4939209	5038804	99596	147665	2686551	49570	984731	3.25419	0.0549645
Dyak.d15genomes	utg000006l	5080304	5496707	416404	245430	3162858	167705	2084194	1.7974	0.0775975
Dyak.d15genomes	utg000036l	162503	206053	43551	4124	190922	3780	76019	2.90266	0.0216004
Dyak.d15genomes	utg000064l	759315	816617	57303	44195	73492	30258	63317	1.49357	0.601358
Dyak.d15genomes	utg000068l	39641	525414	485774	563880	1228600	3778785	2946485	0.316521	0.458961
Dyak.droYak2	chrU	8203510	8243817	40308	20208	113702	33931	209464	0.669422	0.177728
Dyak.droYak2	chrU	9291317	9334425	43109	26969	123778	118116	516208	0.289159	0.217882
Dyak.droYak2	chrU	9837901	9884323	46423	135063	27022	378724	91840	0.419105	4.99826
Dyak.droYak2	chrU	10076104	10114867	38764	288405	15133	105902	14310	3.0723	19.058
Dyak.droYak2	chrU	10492702	10539596	46895	73626	300074	27788	125492	2.96645	0.245359
Dyak.droYak2	chrX	20628028	20766425	138398	128218	2502513	43399	917668	3.33059	0.0512357
Dyak.droYak2	chrX	21245499	21283213	37715	14630	82850	27320	183194	0.563422	0.176584
Dyak.droYak2	chrX_random	12599	156924	144326	42081	138240	233505	780179	0.216443	0.304405
Dyak.droYak2	chrX_random	1723364	1788200	64837	18522	361787	25369	414862	1.05113	0.0511959
Dyak.droYak2	chr2h_random	2971369	3135807	164439	263782	164287	2214654	325914	0.205013	1.60562
Dyak.droYak2	chr2R	21076209	21138918	62710	80974	121456	55105	93646	1.65582	0.666694
Dyak.GCF_000005975	chrX	20628028	20766425	138398	128205	2502510	43389	917647	3.25916	0.0512306
Dyak.GCF_000005975	chrX	21245499	21283213	37715	14629	82848	27314	183200	0.551306	0.176576
Dyak.GCF_000005975	chrX_rand_001	12599	156924	144326	42111	138222	233512	780228	0.211797	0.304662
Dyak.GCF_000005975	chrX_rand_058	10426	80223	69798	18718	385321	25580	500790	0.913911	0.0485777
Dyak.GCF_000005975	chr2R	21076209	21138918	62710	80980	121455	55107	93659	1.62014	0.666749
Dyak.GCF_000005975	chr2h_rand_021	3	164441	164439	263794	164281	2214677	325899	0.200613	1.60575
Dyak.GCF_000005975	chrUn_1057	1900	48927	47028	75901	300065	28504	125087	2.91444	0.252949
Dyak.GCF_000005975	chrUn_620	5	40324	40320	20198	113701	33931	209468	0.654983	0.177641
Dyak.GCF_000005975	chrUn_805	4099	47217	43119	26973	123784	118116	516211	0.282967	0.217904
Dyak.GCF_000005975	chrUn_912	8699	54713	46015	134899	26898	378256	91548	0.410039	5.01521
Dyak.GCF_000005975	chrUn_960	1	38780	38780	288418	15131	105920	14316	3.00584	19.0614
Dyak.GCF_016746365	chrX	21215105	21350305	135201	133975	2727888	45372	1000506	3.24531	0.0491131
Dyak.GCF_016746365	chrX	21391756	21794522	402767	213692	2905327	146161	1911035	1.79817	0.0735518
Dyak.GCF_016746365	chrX	21856199	22235718	379520	382172	1138758	2636449	2440171	0.355323	0.335604
Dyak.GCF_016746365	chrX	22337102	22504417	167316	74260	242407	246175	890153	0.330512	0.306344
Dyak.GCF_016746365	chrX	22545817	22623923	78107	36611	119282	44105	314788	0.515169	0.306928
Dyak.GCF_016746365	chrX	23421718	23457784	36067	12656	39616	36567	134958	0.361435	0.319467
Dyak.GCF_016746365	chr3L	18809652	18870215	60564	151041	84728	253578	106952	0.775593	1.78266
Dyak.GCF_016746365	chrUn_025048784	278933	389085	110153	84512	222430	315117	1336181	0.220455	0.379949
Dyak.GCF_016746365	chrUn_025048824	145229	188524	43296	3577	157952	3227	64310	2.83659	0.0226461
