## Supplementary material for "Unistrand piRNA clusters are an evolutionarily conserved mechanism to suppress endogenous retroviruses across the *Drosophila* genus": Table S7

### Sheet: S4a - Species
Scientific name		Abbreviation	Abbreviated name	Synonym used in tree (if other)
Chymomyza	costata	Ccos	C. costata
Drosophila	acanthoptera	Daca	D. acanthoptera
Drosophila	albomicans	Dalb	D. albomicans
Drosophila	ambigua	Damb	D. ambigua
Drosophila	americana	Dame	D. americana
Drosophila	ananassae	Dana	D. ananassae
Drosophila	arawakana	Dara	D. arawakana
Drosophila	arizonae	Dari	D. arizonae
Drosophila	athabasca	Dath	D. athabasca
Drosophila	azteca	Dazt	D. azteca
Drosophila	biarmipes	Dbia	D. biarmipes
Drosophila	bipectinata	Dbip	D. bipectinata
Drosophila	bifasciata	Dbif	D. bifasciata
Drosophila	birchii	Dbir	D. birchii
Drosophila	bocqueti	Dboc	D. bocqueti
Drosophila	bromeliae	Dbro	D. bromeliae
Drosophila	bunnanda	Dbun	D. bunnanda
Drosophila	busckii	Dbus	D. busckii
Drosophila	cardini	Dcard	D. cardini
Drosophila	carrolli	Dcarr	D. carrolli
Drosophila	dunni	Ddun	D. dunni
Drosophila	elegans	Dele	D. elegans
Drosophila	equinoxialis	Dequ	D. equinoxialis
Drosophila	ercepeae	Derc	D. ercepeae
Drosophila	erecta	Dere	D. erecta
Drosophila	eugracilis	Deug	D. eugracilis
Drosophila	ezoana.masurca	Dezo_mas	D. ezoana.masurca	D. ezoana
Drosophila	ficusphila	Dfic	D. ficusphila
Drosophila	funebris	Dfun	D. funebris
Drosophila	fuyamai	Dfuy	D. fuyamai
Drosophila	grimshawi	Dgri	D. grimshawi
Drosophila	guanche	Dgua	D. guanche
Drosophila	hydei	Dhyd	D. hydei
Drosophila	immigrans	Dimm	D. immigrans
Drosophila	innubila	Dinn	D. innubila
Drosophila	insularis	Dins	D. insularis
Drosophila	jambulina	Djam	D. jambulina
Drosophila	kanapiae	Dkan	D. kanapiae
Drosophila	kikkawai	Dkik	D. kikkawai
Drosophila	kurseongensis	Dkur	D. kurseongensis
Drosophila	littoralis	Dlit	D. littoralis
Drosophila	lowei	Dlow	D. lowei
Drosophila	m.malerkotliana	Dmal_mal	D. m.malerkotliana	D. malerkotliana
Drosophila	m.pallens	Dmal_pal	D. m.pallens
Drosophila	mauritiana	Dmau	D. mauritiana
Drosophila	melanogaster	Dmel	D. melanogaster
Drosophila	miranda	Dmir	D. miranda
Drosophila	mojavensis	Dmoj	D. mojavensis
Drosophila	murphyi	Dmur	D. murphyi
Drosophila	nannoptera	Dnan	D. nannoptera
Drosophila	navojoa	Dnav	D. navojoa
Drosophila	neocordata	Dneo	D. neocordata
Drosophila	novamexicana	Dnov	D. novamexicana
Drosophila	obscura	Dobs	D. obscura
Drosophila	orena	Dore	D. orena
Drosophila	oshimai	Dosh	D. oshimai
Drosophila	p.nigrens	Dpsea_nig	D. p.nigrens
Drosophila	p.pseudoananassae	Dpsea_pse	D. p.pseudoananassae	D. pseudoananassae
Drosophila	pachea	Dpac	D. pachea
Drosophila	parabipectinata	Dpar	D. parabipectinata
Drosophila	paulistorum	Dpau	D. paulistorum
Drosophila	pectinifera	Dpec	D. pectinifera
Drosophila	persimilis	Dper	D. persimilis
Drosophila	prosaltans	Dpro	D. prosaltans
Drosophila	pruinosa	Dpru	D. pruinosa
Drosophila	pseudoobscura	Dpse	D. pseudoobscura
Drosophila	quadrilineata	Dqua	D. quadrilineata
Drosophila	repleta	Drepa	D. repleta
Drosophila	repletoides	Drepo	D. repletoides
Drosophila	rhopaloa	Drho	D. rhopaloa
Drosophila	rufa	Druf	D. rufa
Drosophila	saltans	Dsal	D. saltans
Drosophila	santomea	Dsan	D. santomea
Drosophila	sechellia	Dsec	D. sechellia
Drosophila	serrata	Dser	D. serrata
Drosophila	simulans	Dsim	D. simulans
Drosophila	sp.affchauvacae	Dsp_affcha	D. sp.affchauvacae
Drosophila	sp.mushsaotome	Dsp_mus	D. sp.mushsaotome
Drosophila	sproati	Dspr	D. sproati
Drosophila	sturtevanti	Dstu	D. sturtevanti
Drosophila	subobscura	Dsub	D. subobscura
Drosophila	subpulchrella	Dsubp	D. subpulchrella
Drosophila	sucinea	Dsuc	D. sucinea
Drosophila	suzukii	Dsuz	D. suzukii
Drosophila	takahashii	Dtak	D. takahashii
Drosophila	teissieri	Dtei	D. teissieri
Drosophila	triauraria	Dtri	D. triauraria
Drosophila	tristis	Dtris	D. tristis
Drosophila	tropicalis	Dtro	D. tropicalis
Drosophila	varians	Dvar	D. varians
Drosophila	virilis	Dvir	D. virilis
Drosophila	wassermani	Dwas	D. wassermani
Drosophila	willistoni	Dwil	D. willistoni
Drosophila	yakuba	Dyak	D. yakuba
Lordiphosa	clarofinis	Lcla	L. clarofinis
Lordiphosa	collinella	Lcol	L. collinella
Lordiphosa	magnipectinata	Lmag	L. magnipectinata
Lordiphosa	mommai	Lmom	L. mommai
Lordiphosa	stackelbergi	Lsta	L. stackelbergi
Lordiphosa	varia	Lvar	L. varia
Scaptomyza	graminum	Sgra	S. graminum
Scaptomyza	hsui	Shsu	S. hsui
Scaptomyza	montana	Smon	S. montana
Scaptomyza	pallida	Spal	S. pallida
Zaprionus	africanus	Zafr	Z. africanus
Zaprionus	camerounensis	Zcam	Z. camerounensis
Zaprionus	capensis	Zcap	Z. capensis
Zaprionus	davidi	Zdav	Z. davidi
Zaprionus	gabonicus	Zgab	Z. gabonicus
Zaprionus	ghesquierei	Zghe	Z. ghesquierei
Zaprionus	indianus	Zind	Z. indianus
Zaprionus	inermis	Zine	Z. inermis
Zaprionus	kolodkinae	Zkol	Z. kolodkinae
Zaprionus	lachaisei	Zlac	Z. lachaisei
Zaprionus	nigranus	Znig	Z. nigranus
Zaprionus	ornatus	Zorn	Z. ornatus
Zaprionus	taronus	Ztar	Z. taronus
Zaprionus	tsacasi	Ztsa	Z. tsacasi
Zaprionus	vittiger	Zvit	Z. vittiger

### Sheet: S4b - Genome Assemblies
Species	Assembly	Source	Contigs	N50	Total size
Ccos	d101g	Kim BY et al., 2021	813	8126076	315184827
Daca	d101g	Kim BY et al., 2021	169448	27647	130395727
Dalb	GCF_009650485	NCBI RefSeq	11	33427555	165846275
Damb	d101g	Kim BY et al., 2021	172	11334561	161264264
Dame	d101g	Kim BY et al., 2021	587	20798877	183572841
Dana	d101g	Kim BY et al., 2021	978	4554689	173940550
Dana	d15genomes	Miller DE et al., 2018	371	2612784	189221946
Dana	droAna2	UCSC	13772	3923891	231676663
Dana	GCF_003285975	NCBI RefSeq	235	6212830	217108776
Dana	GCF_017639315	NCBI RefSeq	139	26427416	213817545
Dara	d101g	Kim BY et al., 2021	815	4863239	171389560
Dari	GCF_001654025	NCBI RefSeq	3178	26536676	141386800
Dath	GCA_008121215	NCBI GenBank	119	52101127	192660667
Dazt	GCA_005876895	NCBI GenBank	126	17833963	219083522
Dbia	d101g	Kim BY et al., 2021	283	23381765	185318521
Dbia	d15genomes	Miller DE et al., 2018	661	2791184	182453935
Dbia	GCF_000233415	NCBI RefSeq	5523	3386121	169378599
Dbia	GCF_018148935	NCBI RefSeq	283	23381765	185318521
Dbif	GCA_009664405	NCBI GenBank	214	48071510	192749618
Dbip	d101g	Kim BY et al., 2021	125	15788854	192393922
Dbip	d15genomes	Miller DE et al., 2018	570	567431	163165444
Dbip	GCF_000236285	NCBI RefSeq	5500	663995	167263958
Dbip	GCF_018153845	NCBI RefSeq	125	15788854	192393922
Dbir	GCA_008042755	NCBI GenBank	7571	242398	156593892
Dboc	d101g	Kim BY et al., 2021	314	20206544	173041441
Dbro	d101g	Kim BY et al., 2021	305986	23094	160615385
Dbun	GCA_008042815	NCBI GenBank	6635	116592	151823105
Dbus	GCF_011750605	NCBI RefSeq	94	22692164	118492362
Dcard	d101g	Kim BY et al., 2021	2185	4216638	181105816
Dcarr	d101g	Kim BY et al., 2021	338	14004682	231219246
Ddun	d101g	Kim BY et al., 2021	4151	14045695	177495819
Dele	d101g	Kim BY et al., 2021	720	21933072	178445117
Dele	GCF_000224195	NCBI RefSeq	5429	1714184	171267669
Dele	GCF_018152505	NCBI RefSeq	720	21933072	178445117
Dequ	d101g	Kim BY et al., 2021	988	6639417	221733993
Derc	d101g	Kim BY et al., 2021	197	22310376	178957960
Dere	d101g	Kim BY et al., 2021	499	20389455	135657613
Dere	d15genomes	Miller DE et al., 2018	58	16960765	130293209
Dere	droEre1	UCSC	5124	18750251	152862534
Dere	GCF_003286155	NCBI RefSeq	94	22146549	146538397
Deug	d101g	Kim BY et al., 2021	2158	2288481	164811307
Deug	d15genomes	Miller DE et al., 2018	546	1010701	159429531
Deug	GCF_000236325	NCBI RefSeq	4946	976885	156942009
Deug	GCF_018153835	NCBI RefSeq	2158	2288481	164811307
Dezo_mas	d101g	Kim BY et al., 2021	892	2321496	185031596
Dfic	d101g	Kim BY et al., 2021	838	9958166	167832931
Dfic	GCF_000220665	NCBI RefSeq	5754	1050541	152439475
Dfic	GCF_018152265	NCBI RefSeq	838	9958166	167832931
Dfun	d101g	Kim BY et al., 2021	694	14085961	154245976
Dfuy	d101g	Kim BY et al., 2021	889	4123611	229100662
Dgri	d101g	Kim BY et al., 2021	1380	23286615	191382978
Dgri	droGri1	UCSC	25052	1756844	226113271
Dgri	GCF_000005155	NCBI RefSeq	17440	8399593	200467819
Dgri	GCF_018153295	NCBI RefSeq	1380	23286615	191382978
Dgua	GCF_900245975	NCBI RefSeq	13506	7251133	140632981
Dhyd	GCF_003285905	NCBI RefSeq	217	3367158	153741574
Dimm	d101g_fk05	Kim BY et al., 2021	1269	9651916	183277074
Dimm	d101g_kari17	Kim BY et al., 2021	2358	4569332	163691436
Dinn	GCF_004354385	NCBI RefSeq	363	29570363	167978031
Dins	d101g	Kim BY et al., 2021	2303	6295961	212411654
Djam	d101g	Kim BY et al., 2021	114	24616268	179653633
Dkan	GCA_008042475	NCBI GenBank	3638	405601	152203088
Dkik	d101g	Kim BY et al., 2021	449	21812520	188799863
Dkik	GCF_000224215	NCBI RefSeq	5141	903682	164292578
Dkik	GCF_018152535	NCBI RefSeq	449	21812520	188799863
Dkur	d101g	Kim BY et al., 2021	267	10767929	206440819
Dlit	d101g	Kim BY et al., 2021	638	7098318	236786485
Dlow	GCA_008121275	NCBI GenBank	223	48132706	184313494
Dmal_mal	d101g	Kim BY et al., 2021	202	20136493	191313204
Dmal_pal	d101g	Kim BY et al., 2021	391	10924301	191125583
Dmau	d101g	Kim BY et al., 2021	475	20914214	130134090
Dmau	d15genomes	Miller DE et al., 2018	266	4738483	134165749
Dmau	GCF_004382145	NCBI RefSeq	353	24228064	152313266
Dmel	d101g	Kim BY et al., 2021	290	22510348	144706421
Dmel	dm6	UCSC	1870	25286936	143726002
Dmir	GCF_003369915	NCBI RefSeq	104	35263383	287096000
Dmoj	d101g	Kim BY et al., 2021	301	24882697	163170721
Dmoj	d15genomes	Miller DE et al., 2018	122	5220960	168142858
Dmoj	droMoj2	UCSC	6843	24782941	194270144
Dmoj	GCF_000005175	NCBI RefSeq	6841	24764193	193826310
Dmoj	GCF_018153725	NCBI RefSeq	301	24882697	163170721
Dmur	d101g	Kim BY et al., 2021	1259	11375470	153852709
Dnan	GCA_020883555	NCBI GenBank	477	8811711	134504500
Dnav	GCF_001654015	NCBI RefSeq	13813	389283	147357603
Dneo	d101g	Kim BY et al., 2021	1255	6033383	194830689
Dnov	GCF_003285875	NCBI RefSeq	269	3158326	177223868
Dobs	d101g	Kim BY et al., 2021	215	3931141	179834232
Dobs	GCF_002217835	NCBI RefSeq	1935	472512	181868570
Dobs	GCF_018151105	NCBI RefSeq	215	3931141	179834232
Dore	GCA_005876975	NCBI GenBank	422	5273554	182891478
Dosh	d101g	Kim BY et al., 2021	323	2625980	181013079
Dpac	GCA_020883565	NCBI GenBank	411	13920077	127516150
Dpar	d101g	Kim BY et al., 2021	553	11640351	209862113
Dpau	d101g_L06	Kim BY et al., 2021	824	16514525	321171226
Dpau	d101g_L12	Kim BY et al., 2021	1877	2150662	256833452
Dpec	GCA_008042775	NCBI GenBank	5286	102287	149209000
Dper	d101g	Kim BY et al., 2021	1072	4059666	152810519
Dper	d15genomes	Miller DE et al., 2018	415	3429058	163933157
Dper	droPer1	UCSC	12838	1869541	188374079
Dper	GCF_003286085	NCBI RefSeq	432	5212974	195512972
Dpro	d101g	Kim BY et al., 2021	2309	2707258	214135114
Dpru	d101g	Kim BY et al., 2021	472	17664120	201065926
Dpsea_nig	d101g	Kim BY et al., 2021	296	6062361	187675720
Dpsea_pse	d101g	Kim BY et al., 2021	78	7392541	193740970
Dpse	d101g	Kim BY et al., 2021	780	5433179	149802618
Dpse	d15genomes	Miller DE et al., 2018	361	2983193	159031139
Dpse	dp3	UCSC	17	12499574	141079253
Dpse	GCF_009870125	NCBI RefSeq	70	32422566	163282969
Dqua	d101g	Kim BY et al., 2021	452	17381606	202639777
Drepa	d101g	Kim BY et al., 2021	753	9288829	154011936
Drepo	d101g	Kim BY et al., 2021	240	18762850	181448104
Drho	d101g	Kim BY et al., 2021	228	15806012	193508231
Drho	GCF_000236305	NCBI RefSeq	22819	45514	197375704
Drho	GCF_018152115	NCBI RefSeq	228	15806012	193508231
Druf	d101g	Kim BY et al., 2021	186	24719385	208439571
Dsal	d101g	Kim BY et al., 2021	2345	2961640	249306946
Dsan	GCF_016746245	NCBI RefSeq	104	25621868	146800522
Dsec	d101g	Kim BY et al., 2021	537	16608005	147903942
Dsec	d15genomes	Miller DE et al., 2018	109	7712364	138120607
Dsec	droSec1	UCSC	14730	2123299	166577145
Dsec	GCF_004382195	NCBI RefSeq	402	24956976	154170815
Dser	GCA_008042835	NCBI GenBank	9921	72805	159679625
Dser	GCF_002093755	NCBI RefSeq	1356	942627	198035861
Dsim	d101g	Kim BY et al., 2021	252	21142363	133569011
Dsim	d15genomes	Miller DE et al., 2018	76	7762389	133725236
Dsim	droSim1	UCSC	18	22036055	142420719
Dsim	GCF_000754195	NCBI RefSeq	7619	23539531	124963774
Dsim	GCF_016746395	NCBI RefSeq	96	23399919	131678491
Dsp_affcha	d101g	Kim BY et al., 2021	968	5345913	212108578
Dsp_mus	d101g	Kim BY et al., 2021	1641	12131160	127210605
Dspr	d101g	Kim BY et al., 2021	122	7964422	138134348
Dstu	d101g	Kim BY et al., 2021	708	3949872	172592868
Dsub	d101g	Kim BY et al., 2021	169	17798419	136896320
Dsub	GCF_008121235	NCBI RefSeq	32	24182865	126248017
Dsubp	d101g_L1	Kim BY et al., 2021	1387	1451047	268084998
Dsubp	GCF_014743375	NCBI RefSeq	299	11590999	265153789
Dsuc	d101g	Kim BY et al., 2021	199	8149606	184689537
Dsuz	GCF_000472105	NCBI RefSeq	8680	388966	232923092
Dsuz	GCF_013340165	NCBI RefSeq	546	2609782	268012156
Dtak	d101g	Kim BY et al., 2021	122	12380692	165528346
Dtak	GCF_000224235	NCBI RefSeq	5733	387676	182106768
Dtak	GCF_018152695	NCBI RefSeq	122	12380692	165528346
Dtei	d101g_2733	Kim BY et al., 2021	831	8218613	152423477
Dtei	d101g_CT02	Kim BY et al., 2021	1144	7096444	144692533
Dtei	GCF_016746235	NCBI RefSeq	91	24551875	149494471
Dtri	d101g	Kim BY et al., 2021	963	932810	199822644
Dtri	d15genomes	Miller DE et al., 2018	482	741655	173623250
Dtris	d101g	Kim BY et al., 2021	275	5059044	158167647
Dtro	d101g	Kim BY et al., 2021	1149	5082839	211041385
Dvar	d101g	Kim BY et al., 2021	138	22921383	143042420
Dvir	d101g	Kim BY et al., 2021	427	11455597	168156934
Dvir	d15genomes	Miller DE et al., 2018	141	4170062	169714588
Dvir	droVir2	UCSC	13562	10165514	206998770
Dvir	GCF_003285735	NCBI RefSeq	222	8697263	189443829
Dwas	d101g	Kim BY et al., 2021	256955	21825	147871754
Dwil	d101g	Kim BY et al., 2021	336	13590701	244851387
Dwil	d15genomes	Miller DE et al., 2018	489	1515988	194955081
Dwil	GCF_000005925	NCBI RefSeq	14838	4511350	235516348
Dwil	GCF_018902025	NCBI RefSeq	744	9374611	246985538
Dyak	d101g	Kim BY et al., 2021	388	21469989	151310448
Dyak	d15genomes	Miller DE et al., 2018	111	5227393	143252825
Dyak	droYak2	UCSC	21	22324452	168663877
Dyak	GCF_000005975	NCBI RefSeq	8123	21770863	165709965
Dyak	GCF_016746365	NCBI RefSeq	54	25180761	147899117
Lcla	d101g	Kim BY et al., 2021	1149	1678281	398719931
Lcol	d101g	Kim BY et al., 2021	3250	345488	375096912
Lmag	d101g	Kim BY et al., 2021	5283	304656	416514997
Lmom	d101g	Kim BY et al., 2021	1547	622708	339463949
Lsta	d101g	Kim BY et al., 2021	6130	85869	307819360
Lvar	d101g	Kim BY et al., 2021	3067	560182	303593356
Sgra	d101g	Kim BY et al., 2021	348	17407008	137787325
Shsu	d101g	Kim BY et al., 2021	312	5287883	223546733
Smon	d101g	Kim BY et al., 2021	733	2436812	229076798
Spal	d101g	Kim BY et al., 2021	272	4279569	201650218
Zafr	d101g	Kim BY et al., 2021	2315	11319005	162493599
Zcam	d101g	Kim BY et al., 2021	742	14525333	167162588
Zcap	d101g	Kim BY et al., 2021	1075	16897986	166762837
Zdav	d101g	Kim BY et al., 2021	1394	16225587	156049829
Zgab	d101g	Kim BY et al., 2021	1574	13481452	187602806
Zghe	d101g	Kim BY et al., 2021	852	8961507	198077797
Zind	d101g_16GNV01	Kim BY et al., 2021	650	773890	145739242
Zind	d101g_BS02	Kim BY et al., 2021	841	6537743	202365461
Zind	d101g_CDD18	Kim BY et al., 2021	2734	4057619	167110274
Zind	d101g_RCR04	Kim BY et al., 2021	1078	6768749	197260855
Zine	d101g	Kim BY et al., 2021	1709	5752227	149549994
Zkol	d101g	Kim BY et al., 2021	511	6507380	182973347
Zlac	d101g	Kim BY et al., 2021	763	9167822	148387969
Znig	d101g	Kim BY et al., 2021	291	2235796	175473336
Zorn	d101g	Kim BY et al., 2021	313	11228854	206772757
Ztar	d101g	Kim BY et al., 2021	1452	5997490	162912716
Ztsa	d101g	Kim BY et al., 2021	641	5453558	165518990
Ztsa	d101g_car7-4	Kim BY et al., 2021	641	5453558	165518990
Zvit	d101g	Kim BY et al., 2021	1152	8723810	162326431
