## Supplementary material for "Unistrand piRNA clusters are an evolutionarily conserved mechanism to suppress endogenous retroviruses across the *Drosophila* genus": Table S8

### Sheet: Sheet1
Species	Supplier	Strain (if known)	Food
D. ananassae	Simon Collier (University of Cambridge, UK)	-	Cornmeal
D. azteca	National Drosophila Species Stock Center	14012-0171.03	Banana
D. biarmipes	National Drosophila Species Stock Center	14023-0361.09	Cornmeal
D. bifasciata	National Drosophila Species Stock Center	14012-0181.02	Banana
D. erecta	Simon Collier (University of Cambridge, UK)	-	Cornmeal
D. ficusphila	Geoffrey Findley (College of the holy Cross, Worcester, MA, USA))	14025-0441.05	Cornmeal
D. mojavensis	Ben Longdon (University of Exeter, UK)	15081‑1352.00	Banana
D. persimilis	Ben Longdon (University of Exeter, UK)	14011-0111.51	Malt
D. pseudoobscura	Ben Longdon (University of Exeter, UK)	-	Malt
D. simulans	David Stern (Janelia Research Campus, VA, USA)	-	Cornmeal
D. subobscura	National Drosophila Species Stock Center	14011-0131.16	Banana
D. suzukii	National Drosophila Species Stock Center	14023-0311.08	Cornmeal
D. takahashii	National Drosophila Species Stock Center	14022-0311.08	Cornmeal
D. virilis	Simon Collier (University of Cambridge, UK)	-	Cornmeal
D. yakuba	Simon Collier (University of Cambridge, UK)	-	Cornmeal
