## Supplementary material for "Unistrand piRNA clusters are an evolutionarily conserved mechanism to suppress endogenous retroviruses across the *Drosophila* genus": Table S10

### Sheet: Libraries
Species	Tissue	ID or SRA accession	Lane	Sample	Type	Raw	<20nt	%	Filtered	Reference
Dana	ovary	SLX-21520-1	1	Dana.ovary.SLX-21520-1.1	PE	19480483	147424	0.756778	19333059	This study
Dana	ovary	SLX-21520-2	1	Dana.ovary.SLX-21520-2.1	PE	24597287	53824	0.218821	24543463	This study
Dana	ovary	SLX-21520-3	1	Dana.ovary.SLX-21520-3.1	PE	20449148	41322	0.202072	20407826	This study
Dana	ovary	SLX-21520-4	1	Dana.ovary.SLX-21520-4.1	PE	21861522	51486	0.23551	21810036	This study
Dazt	ovary	SLX-20538-1	1	Dazt.ovary.SLX-20538-1.1	PE	17661376	7528	0.0426241	17653848	This study
Dazt	ovary	SLX-20538-2	1	Dazt.ovary.SLX-20538-2.1	PE	32654948	16359	0.0500965	32638589	This study
Dbia	embryo	SRR346720	1	Dbia.embryo.SRR346720.1	PE	131227787	4780045	3.64256	126447742	Chen Z-X et al., 2014
Dbia	female_body	SRR346718	1	Dbia.female_body.SRR346718.1	PE	35495657	2032893	5.72716	33462764	Chen Z-X et al., 2014
Dbia	male_body	SRR346719	1	Dbia.male_body.SRR346719.1	PE	33224852	367793	1.10698	32857059	Chen Z-X et al., 2014
Dbia	ovary_FC	SLX-19350-1	1	Dbia.ovary_FC.SLX-19350-1.1	PE	33610591	136014	0.404676	33474577	This study
Dbia	ovary_FC	SLX-19350-2	1	Dbia.ovary_FC.SLX-19350-2.1	PE	54095056	191362	0.353751	53903694	This study
Dbia	ovary	SLX-20538-1	1	Dbia.ovary.SLX-20538-1.1	PE	24047563	14066	0.0584924	24033497	This study
Dbia	ovary	SLX-20538-2	1	Dbia.ovary.SLX-20538-2.1	PE	25725423	8336	0.0324037	25717087	This study
Dbif	ovary	SLX-20538-1	1	Dbif.ovary.SLX-20538-1.1	PE	22594992	16193	0.0716663	22578799	This study
Dbif	ovary	SLX-20538-2	1	Dbif.ovary.SLX-20538-2.1	PE	20409767	9435	0.0462279	20400332	This study
Dbip	embryo	SRR346722	1	Dbip.embryo.SRR346722.1	PE	178900428	1945537	1.0875	176954891	Chen Z-X et al., 2014
Dbip	female_body	SRR346721	1	Dbip.female_body.SRR346721.1	PE	36843497	2256921	6.1257	34586576	Chen Z-X et al., 2014
Dbip	male_body	SRR346723	1	Dbip.male_body.SRR346723.1	PE	36987755	1970224	5.32669	35017531	Chen Z-X et al., 2014
Dele	embryo	SRR346725	1	Dele.embryo.SRR346725.1	PE	187958042	2808995	1.49448	185149047	Chen Z-X et al., 2014
Dele	female_body	SRR346724	1	Dele.female_body.SRR346724.1	PE	32276271	1416069	4.38734	30860202	Chen Z-X et al., 2014
Dele	male_body	SRR346726	1	Dele.male_body.SRR346726.1	PE	29132599	185568	0.636977	28947031	Chen Z-X et al., 2014
Dere	ovary	SLX-21520-1	1	Dere.ovary.SLX-21520-1.1	PE	24799532	56994	0.229819	24742538	This study
Dere	ovary	SLX-21520-2	1	Dere.ovary.SLX-21520-2.1	PE	22067374	49015	0.222115	22018359	This study
Dere	ovary	SLX-21520-3	1	Dere.ovary.SLX-21520-3.1	PE	21482544	57579	0.268027	21424965	This study
Dere	ovary	SLX-21520-4	1	Dere.ovary.SLX-21520-4.1	PE	22935884	58704	0.255948	22877180	This study
Dere	ovary	SLX-21520-5	1	Dere.ovary.SLX-21520-5.1	PE	16478895	29011	0.176049	16449884	This study
Dere	ovary	SLX-21520-6	1	Dere.ovary.SLX-21520-6.1	PE	21691200	49588	0.228609	21641612	This study
Dere	ovary	SLX-21520-7	1	Dere.ovary.SLX-21520-7.1	PE	22354160	25994	0.116283	22328166	This study
Dere	ovary	SLX-21520-8	1	Dere.ovary.SLX-21520-8.1	PE	21985498	50849	0.231284	21934649	This study
Deug	embryo	SRR346729	1	Deug.embryo.SRR346729.1	PE	110469242	991094	0.897167	109478148	Chen Z-X et al., 2014
Deug	female_body	SRR346727	1	Deug.female_body.SRR346727.1	PE	36324401	1640264	4.5156	34684137	Chen Z-X et al., 2014
Deug	male_body	SRR346728	1	Deug.male_body.SRR346728.1	PE	28787677	226252	0.785934	28561425	Chen Z-X et al., 2014
Dfic	embryo	SRR346750	1	Dfic.embryo.SRR346750.1	PE	113454434	1421191	1.25265	112033243	Chen Z-X et al., 2014
Dfic	female_body	SRR346748	1	Dfic.female_body.SRR346748.1	PE	18845836	133552	0.708655	18712284	Chen Z-X et al., 2014
Dfic	female_body	SRR346751	1	Dfic.female_body.SRR346751.1	PE	35061906	347163	0.990143	34714743	Chen Z-X et al., 2014
Dfic	male_body	SRR346749	1	Dfic.male_body.SRR346749.1	PE	15666341	109691	0.70017	15556650	Chen Z-X et al., 2014
Dfic	male_body	SRR346752	1	Dfic.male_body.SRR346752.1	PE	33520955	290825	0.867592	33230130	Chen Z-X et al., 2014
Dfic	ovary_FC	SLX-19350-1	1	Dfic.ovary_FC.SLX-19350-1.1	PE	37413346	625177	1.671	36788169	This study
Dfic	ovary_FC	SLX-19350-2	1	Dfic.ovary_FC.SLX-19350-2.1	PE	46504030	406615	0.874365	46097415	This study
Dfic	ovary	SLX-20538-2	1	Dfic.ovary.SLX-20538-2.1	PE	18612938	41552	0.223243	18571386	This study
Dfic	ovary	SLX-22111-1	1	Dfic.ovary.SLX-22111-1.1	PE	31721516	141745	0.446842	31579771	This study
Dinn	embryo	SRR8651768	1	Dinn.embryo.SRR8651768.1	SE	17191913	29580	0.172058	17162333	Hill T et al., 2019
Dinn	embryo	SRR8651769	1	Dinn.embryo.SRR8651769.1	SE	14729163	23794	0.161543	14705369	Hill T et al., 2019
Dinn	female_body	SRR8651757	1	Dinn.female_body.SRR8651757.1	SE	15108306	13957	0.0923796	15094349	Hill T et al., 2019
Dinn	female_body	SRR8651759	1	Dinn.female_body.SRR8651759.1	SE	15743259	6968	0.0442602	15736291	Hill T et al., 2019
Dinn	female_head	SRR8651765	1	Dinn.female_head.SRR8651765.1	SE	13490766	63892	0.473598	13426874	Hill T et al., 2019
Dinn	larvae	SRR8651770	1	Dinn.larvae.SRR8651770.1	SE	16712914	28363	0.169707	16684551	Hill T et al., 2019
Dinn	larvae	SRR8651771	1	Dinn.larvae.SRR8651771.1	SE	17002327	18706	0.11002	16983621	Hill T et al., 2019
Dinn	male_body	SRR8651756	1	Dinn.male_body.SRR8651756.1	SE	23413411	14353	0.0613025	23399058	Hill T et al., 2019
Dinn	male_body	SRR8651758	1	Dinn.male_body.SRR8651758.1	SE	16678256	33746	0.202335	16644510	Hill T et al., 2019
Dinn	male_head	SRR8651764	1	Dinn.male_head.SRR8651764.1	SE	20159109	4661	0.0231211	20154448	Hill T et al., 2019
Dinn	pupae	SRR8651766	1	Dinn.pupae.SRR8651766.1	SE	13521833	41981	0.310468	13479852	Hill T et al., 2019
Dinn	pupae	SRR8651767	1	Dinn.pupae.SRR8651767.1	SE	14692306	16146	0.109894	14676160	Hill T et al., 2019
Dkik	embryo	SRR346731	1	Dkik.embryo.SRR346731.1	PE	106534564	1504741	1.41244	105029823	Chen Z-X et al., 2014
Dkik	female_body	SRR346730	1	Dkik.female_body.SRR346730.1	PE	21398496	94992	0.443919	21303504	Chen Z-X et al., 2014
Dkik	male_body	SRR346732	1	Dkik.male_body.SRR346732.1	PE	27522087	132743	0.482314	27389344	Chen Z-X et al., 2014
Dmel	ovary_FC	SLX-19350-1	1	Dmel.ovary_FC.SLX-19350-1.1	PE	38422265	2257809	5.8763	36164456	This study
Dmel	ovary_FC	SLX-19350-2	1	Dmel.ovary_FC.SLX-19350-2.1	PE	41391622	60537	0.146254	41331085	This study
Dmel	ovary	SLX-21819-1	1	Dmel.ovary.SLX-21819-1.1	PE	33721029	36809	0.109157	33684220	This study
Dmel	ovary	SLX-21819-2	1	Dmel.ovary.SLX-21819-2.1	PE	53016772	243521	0.459328	52773251	This study
Dmel	ovary	SLX-21819-3	1	Dmel.ovary.SLX-21819-3.1	PE	31992000	168700	0.527319	31823300	This study
Dmel	ovary	SLX-21819-4	1	Dmel.ovary.SLX-21819-4.1	PE	87204200	84165	0.0965148	87120035	This study
Dmoj	ovary	SLX-21819-1	1	Dmoj.ovary.SLX-21819-1.1	PE	15855953	49116	0.309764	15806837	This study
Dmoj	ovary	SLX-21819-2	1	Dmoj.ovary.SLX-21819-2.1	PE	17390841	67569	0.388532	17323272	This study
Dper	ovary_FC	SLX-19350-1	1	Dper.ovary_FC.SLX-19350-1.1	PE	35352282	532704	1.50684	34819578	This study
Dper	ovary_FC	SLX-19350-2	1	Dper.ovary_FC.SLX-19350-2.1	PE	53048522	191508	0.361005	52857014	This study
Dper	ovary	SLX-21819-1	1	Dper.ovary.SLX-21819-1.1	PE	17566777	95162	0.541716	17471615	This study
Dper	ovary	SLX-21819-2	1	Dper.ovary.SLX-21819-2.1	PE	15011912	77564	0.516683	14934348	This study
Dpse	ovary_FC	SLX-19350-1	1	Dpse.ovary_FC.SLX-19350-1.1	PE	37595357	73669	0.195952	37521688	This study
Dpse	ovary_FC	SLX-19350-2	1	Dpse.ovary_FC.SLX-19350-2.1	PE	41871422	716148	1.71035	41155274	This study
Dpse	ovary	SLX-21819-1	1	Dpse.ovary.SLX-21819-1.1	PE	13846942	43668	0.315362	13803274	This study
Dpse	ovary	SLX-21819-2	1	Dpse.ovary.SLX-21819-2.1	PE	19453143	15645	0.080424	19437498	This study
Drho	embryo	SRR346755	1	Drho.embryo.SRR346755.1	PE	117505768	2092677	1.78091	115413091	Chen Z-X et al., 2014
Drho	female_body	SRR346753	1	Drho.female_body.SRR346753.1	PE	30592569	885207	2.89354	29707362	Chen Z-X et al., 2014
Drho	male_body	SRR346754	1	Drho.male_body.SRR346754.1	PE	35495552	1066691	3.00514	34428861	Chen Z-X et al., 2014
Dsim	ovary	SLX-21520-1	1	Dsim.ovary.SLX-21520-1.1	PE	24171552	62250	0.257534	24109302	This study
Dsim	ovary	SLX-21520-2	1	Dsim.ovary.SLX-21520-2.1	PE	25082714	71665	0.285715	25011049	This study
Dsim	ovary	SLX-21520-3	1	Dsim.ovary.SLX-21520-3.1	PE	15737786	33929	0.215589	15703857	This study
Dsim	ovary	SLX-21520-4	1	Dsim.ovary.SLX-21520-4.1	PE	23002710	36628	0.159233	22966082	This study
Dsub	ovary	SLX-20538-1	1	Dsub.ovary.SLX-20538-1.1	PE	25810821	11315	0.0438382	25799506	This study
Dsub	ovary	SLX-20538-2	1	Dsub.ovary.SLX-20538-2.1	PE	32481182	14610	0.0449799	32466572	This study
Dsuz	ovary	SLX-20538-1	1	Dsuz.ovary.SLX-20538-1.1	PE	21848260	13410	0.0613779	21834850	This study
Dsuz	ovary	SLX-20538-2	1	Dsuz.ovary.SLX-20538-2.1	PE	18477531	13383	0.0724285	18464148	This study
Dtak	ovary	SLX-20538-1	1	Dtak.ovary.SLX-20538-1.1	PE	23293433	11702	0.0502373	23281731	This study
Dtak	ovary	SLX-20538-2	1	Dtak.ovary.SLX-20538-2.1	PE	25012290	13446	0.0537576	24998844	This study
Dvir	ovary	SLX-21520-1	1	Dvir.ovary.SLX-21520-1.1	PE	16651243	21961	0.131888	16629282	This study
Dvir	ovary	SLX-21520-2	1	Dvir.ovary.SLX-21520-2.1	PE	26463329	36144	0.136581	26427185	This study
Dvir	ovary	SLX-21520-3	1	Dvir.ovary.SLX-21520-3.1	PE	22326355	32738	0.146634	22293617	This study
Dvir	ovary	SLX-21520-4	1	Dvir.ovary.SLX-21520-4.1	PE	24021431	35769	0.148905	23985662	This study
Dyak	ovary	SLX-21520-1	1	Dyak.ovary.SLX-21520-1.1	PE	22625609	56609	0.250199	22569000	This study
Dyak	ovary	SLX-21520-2	1	Dyak.ovary.SLX-21520-2.1	PE	20186381	33588	0.166389	20152793	This study
Dyak	ovary	SLX-21520-3	1	Dyak.ovary.SLX-21520-3.1	PE	34382996	51646	0.150208	34331350	This study
Dyak	ovary	SLX-21520-4	1	Dyak.ovary.SLX-21520-4.1	PE	17349337	15177	0.0874788	17334160	This study

### Sheet: Alignment
Species	Assembly	Tissue	ID or SRA accession	Lane	Sample	Total	Mapped	%	Multi	%	Unique	%
Dana	d101g	ovary	SLX-21520-1	1	Dana.d101g.ovary.SLX-21520-1.1	38666118	34757408	89.8911	6839168	19.6769	27918240	80.3231
Dana	d101g	ovary	SLX-21520-2	1	Dana.d101g.ovary.SLX-21520-2.1	49086926	45286016	92.2568	8976725	19.8223	36309291	80.1777
Dana	d101g	ovary	SLX-21520-3	1	Dana.d101g.ovary.SLX-21520-3.1	40815652	36087284	88.4153	4015727	11.1278	32071557	88.8722
Dana	d101g	ovary	SLX-21520-4	1	Dana.d101g.ovary.SLX-21520-4.1	43620072	39974553	91.6426	10334155	25.8518	29640398	74.1482
Dana	d15genomes	ovary	SLX-21520-1	1	Dana.d15genomes.ovary.SLX-21520-1.1	38666118	37695528	97.4898	11593291	30.7551	26102237	69.2449
Dana	d15genomes	ovary	SLX-21520-2	1	Dana.d15genomes.ovary.SLX-21520-2.1	49086926	47910230	97.6028	15280476	31.894	32629754	68.106
Dana	d15genomes	ovary	SLX-21520-3	1	Dana.d15genomes.ovary.SLX-21520-3.1	40815652	38992261	95.5326	9407044	24.1254	29585217	75.8746
Dana	d15genomes	ovary	SLX-21520-4	1	Dana.d15genomes.ovary.SLX-21520-4.1	43620072	42619332	97.7058	15921891	37.3584	26697441	62.6416
Dana	droAna2	ovary	SLX-21520-1	1	Dana.droAna2.ovary.SLX-21520-1.1	38666118	34691933	89.7218	7372294	21.2507	27319639	78.7493
Dana	droAna2	ovary	SLX-21520-2	1	Dana.droAna2.ovary.SLX-21520-2.1	49086926	45180093	92.041	10098398	22.3514	35081695	77.6486
Dana	droAna2	ovary	SLX-21520-3	1	Dana.droAna2.ovary.SLX-21520-3.1	40815652	36113429	88.4794	5361597	14.8465	30751832	85.1535
Dana	droAna2	ovary	SLX-21520-4	1	Dana.droAna2.ovary.SLX-21520-4.1	43620072	39739354	91.1034	10379452	26.1188	29359902	73.8812
Dana	GCF_003285975	ovary	SLX-21520-1	1	Dana.GCF_003285975.ovary.SLX-21520-1.1	38666118	34850779	90.1326	9146358	26.2443	25704421	73.7557
Dana	GCF_003285975	ovary	SLX-21520-2	1	Dana.GCF_003285975.ovary.SLX-21520-2.1	49086926	45395792	92.4804	12978893	28.5905	32416899	71.4095
Dana	GCF_003285975	ovary	SLX-21520-3	1	Dana.GCF_003285975.ovary.SLX-21520-3.1	40815652	36223621	88.7493	6934099	19.1425	29289522	80.8575
Dana	GCF_003285975	ovary	SLX-21520-4	1	Dana.GCF_003285975.ovary.SLX-21520-4.1	43620072	40094220	91.9169	13596007	33.9101	26498213	66.0899
Dana	GCF_017639315	ovary	SLX-21520-1	1	Dana.GCF_017639315.ovary.SLX-21520-1.1	38666118	37679292	97.4478	11288426	29.9592	26390866	70.0408
Dana	GCF_017639315	ovary	SLX-21520-2	1	Dana.GCF_017639315.ovary.SLX-21520-2.1	49086926	47868060	97.5169	14152957	29.5666	33715103	70.4334
Dana	GCF_017639315	ovary	SLX-21520-3	1	Dana.GCF_017639315.ovary.SLX-21520-3.1	40815652	38932925	95.3872	8979040	23.0628	29953885	76.9372
Dana	GCF_017639315	ovary	SLX-21520-4	1	Dana.GCF_017639315.ovary.SLX-21520-4.1	43620072	42600982	97.6637	15265303	35.8332	27335679	64.1668
Dazt	GCA_005876895	ovary	SLX-20538-1	1	Dazt.GCA_005876895.ovary.SLX-20538-1.1	35307696	34605018	98.0098	23527573	67.9889	11077445	32.0111
Dazt	GCA_005876895	ovary	SLX-20538-2	1	Dazt.GCA_005876895.ovary.SLX-20538-2.1	65277178	62990056	96.4963	22520193	35.752	40469863	64.248
Dbia	d101g	embryo	SRR346720	1	Dbia.d101g.embryo.SRR346720.1	252895484	229405773	90.7117	77991660	33.9973	151414113	66.0027
Dbia	d101g	female_body	SRR346718	1	Dbia.d101g.female_body.SRR346718.1	66925528	62765536	93.7841	26986036	42.995	35779500	57.005
Dbia	d101g	male_body	SRR346719	1	Dbia.d101g.male_body.SRR346719.1	65714118	62063328	94.4444	15774266	25.4164	46289062	74.5836
Dbia	d101g	ovary_FC	SLX-19350-1	1	Dbia.d101g.ovary_FC.SLX-19350-1.1	66949154	65823628	98.3188	43788061	66.5233	22035567	33.4767
Dbia	d101g	ovary_FC	SLX-19350-2	1	Dbia.d101g.ovary_FC.SLX-19350-2.1	107807388	106050881	98.3707	72844409	68.6882	33206472	31.3118
Dbia	d101g	ovary	SLX-20538-1	1	Dbia.d101g.ovary.SLX-20538-1.1	48066994	47495081	98.8102	20809152	43.8133	26685929	56.1867
Dbia	d101g	ovary	SLX-20538-2	1	Dbia.d101g.ovary.SLX-20538-2.1	51434174	50878001	98.9187	26056229	51.2132	24821772	48.7868
Dbia	d15genomes	embryo	SRR346720	1	Dbia.d15genomes.embryo.SRR346720.1	252895484	234221672	92.616	56052555	23.9314	178169117	76.0686
Dbia	d15genomes	female_body	SRR346718	1	Dbia.d15genomes.female_body.SRR346718.1	66925528	63345821	94.6512	24163956	38.1461	39181865	61.8539
Dbia	d15genomes	male_body	SRR346719	1	Dbia.d15genomes.male_body.SRR346719.1	65714118	62867486	95.6682	13636842	21.6914	49230644	78.3086
Dbia	d15genomes	ovary_FC	SLX-19350-1	1	Dbia.d15genomes.ovary_FC.SLX-19350-1.1	66949154	65231252	97.434	41555346	63.7047	23675906	36.2953
Dbia	d15genomes	ovary_FC	SLX-19350-2	1	Dbia.d15genomes.ovary_FC.SLX-19350-2.1	107807388	105121520	97.5086	67373050	64.0906	37748470	35.9094
Dbia	d15genomes	ovary	SLX-20538-1	1	Dbia.d15genomes.ovary.SLX-20538-1.1	48066994	46824439	97.415	19774649	42.2315	27049790	57.7685
Dbia	d15genomes	ovary	SLX-20538-2	1	Dbia.d15genomes.ovary.SLX-20538-2.1	51434174	50260983	97.719	25451429	50.6385	24809554	49.3615
Dbia	GCF_000233415	embryo	SRR346720	1	Dbia.GCF_000233415.embryo.SRR346720.1	252895484	226833326	89.6945	30540454	13.4638	196292872	86.5362
Dbia	GCF_000233415	female_body	SRR346718	1	Dbia.GCF_000233415.female_body.SRR346718.1	66925528	62376006	93.2021	14448550	23.1636	47927456	76.8364
Dbia	GCF_000233415	male_body	SRR346719	1	Dbia.GCF_000233415.male_body.SRR346719.1	65714118	61626654	93.7799	6268001	10.1709	55358653	89.8291
Dbia	GCF_000233415	ovary_FC	SLX-19350-1	1	Dbia.GCF_000233415.ovary_FC.SLX-19350-1.1	66949154	65683481	98.1095	32388266	49.3096	33295215	50.6904
Dbia	GCF_000233415	ovary_FC	SLX-19350-2	1	Dbia.GCF_000233415.ovary_FC.SLX-19350-2.1	107807388	105801668	98.1395	53176805	50.2608	52624863	49.7392
Dbia	GCF_000233415	ovary	SLX-20538-1	1	Dbia.GCF_000233415.ovary.SLX-20538-1.1	48066994	47364977	98.5395	14793799	31.2336	32571178	68.7664
Dbia	GCF_000233415	ovary	SLX-20538-2	1	Dbia.GCF_000233415.ovary.SLX-20538-2.1	51434174	50725664	98.6225	19912004	39.2543	30813660	60.7457
Dbia	GCF_018148935	embryo	SRR346720	1	Dbia.GCF_018148935.embryo.SRR346720.1	252895484	229405772	90.7117	77991683	33.9973	151414089	66.0027
Dbia	GCF_018148935	female_body	SRR346718	1	Dbia.GCF_018148935.female_body.SRR346718.1	66925528	62765536	93.7841	26986032	42.995	35779504	57.005
Dbia	GCF_018148935	male_body	SRR346719	1	Dbia.GCF_018148935.male_body.SRR346719.1	65714118	62063328	94.4444	15774274	25.4164	46289054	74.5836
Dbia	GCF_018148935	ovary_FC	SLX-19350-1	1	Dbia.GCF_018148935.ovary_FC.SLX-19350-1.1	66949154	65823628	98.3188	43788061	66.5233	22035567	33.4767
Dbia	GCF_018148935	ovary_FC	SLX-19350-2	1	Dbia.GCF_018148935.ovary_FC.SLX-19350-2.1	107807388	106050879	98.3707	72844408	68.6882	33206471	31.3118
Dbia	GCF_018148935	ovary	SLX-20538-1	1	Dbia.GCF_018148935.ovary.SLX-20538-1.1	48066994	47495081	98.8102	20809152	43.8133	26685929	56.1867
Dbia	GCF_018148935	ovary	SLX-20538-2	1	Dbia.GCF_018148935.ovary.SLX-20538-2.1	51434174	50878001	98.9187	26056227	51.2132	24821774	48.7868
Dbif	GCA_009664405	ovary	SLX-20538-1	1	Dbif.GCA_009664405.ovary.SLX-20538-1.1	45157598	42887982	94.974	18724921	43.6601	24163061	56.3399
Dbif	GCA_009664405	ovary	SLX-20538-2	1	Dbif.GCA_009664405.ovary.SLX-20538-2.1	40800664	38777548	95.0415	17551523	45.2621	21226025	54.7379
Dbip	d101g	embryo	SRR346722	1	Dbip.d101g.embryo.SRR346722.1	353909782	260486893	73.6026	30204713	11.5955	230282180	88.4045
Dbip	d101g	female_body	SRR346721	1	Dbip.d101g.female_body.SRR346721.1	69173152	40781682	58.9559	6011473	14.7406	34770209	85.2594
Dbip	d101g	male_body	SRR346723	1	Dbip.d101g.male_body.SRR346723.1	70035062	51165118	73.0564	11751899	22.9686	39413219	77.0314
Dbip	d15genomes	embryo	SRR346722	1	Dbip.d15genomes.embryo.SRR346722.1	353909782	261677471	73.939	38826118	14.8374	222851353	85.1626
Dbip	d15genomes	female_body	SRR346721	1	Dbip.d15genomes.female_body.SRR346721.1	69173152	58057672	83.9309	10016574	17.2528	48041098	82.7472
Dbip	d15genomes	male_body	SRR346723	1	Dbip.d15genomes.male_body.SRR346723.1	70035062	59363263	84.7622	18618077	31.363	40745186	68.637
Dbip	GCF_000236285	embryo	SRR346722	1	Dbip.GCF_000236285.embryo.SRR346722.1	353909782	301215469	85.1108	12766030	4.23817	288449439	95.7618
Dbip	GCF_000236285	female_body	SRR346721	1	Dbip.GCF_000236285.female_body.SRR346721.1	69173152	40133432	58.0188	3079796	7.67389	37053636	92.3261
Dbip	GCF_000236285	male_body	SRR346723	1	Dbip.GCF_000236285.male_body.SRR346723.1	70035062	48210525	68.8377	6309973	13.0884	41900552	86.9116
Dbip	GCF_018153845	embryo	SRR346722	1	Dbip.GCF_018153845.embryo.SRR346722.1	353909782	260486893	73.6026	30204711	11.5955	230282182	88.4045
Dbip	GCF_018153845	female_body	SRR346721	1	Dbip.GCF_018153845.female_body.SRR346721.1	69173152	40781683	58.9559	6011473	14.7406	34770210	85.2594
Dbip	GCF_018153845	male_body	SRR346723	1	Dbip.GCF_018153845.male_body.SRR346723.1	70035062	51165117	73.0564	11751899	22.9686	39413218	77.0314
Dele	d101g	embryo	SRR346725	1	Dele.d101g.embryo.SRR346725.1	370298094	345900832	93.4115	68743759	19.8738	277157073	80.1262
Dele	d101g	female_body	SRR346724	1	Dele.d101g.female_body.SRR346724.1	61720404	56343251	91.2879	8022975	14.2395	48320276	85.7605
Dele	d101g	male_body	SRR346726	1	Dele.d101g.male_body.SRR346726.1	57894062	53248853	91.9764	10685474	20.0671	42563379	79.9329
Dele	GCF_000224195	embryo	SRR346725	1	Dele.GCF_000224195.embryo.SRR346725.1	370298094	336454751	90.8605	22328939	6.63654	314125812	93.3635
Dele	GCF_000224195	female_body	SRR346724	1	Dele.GCF_000224195.female_body.SRR346724.1	61720404	52450557	84.9809	4567296	8.70781	47883261	91.2922
Dele	GCF_000224195	male_body	SRR346726	1	Dele.GCF_000224195.male_body.SRR346726.1	57894062	50637567	87.4659	5335553	10.5367	45302014	89.4633
Dele	GCF_018152505	embryo	SRR346725	1	Dele.GCF_018152505.embryo.SRR346725.1	370298094	345900824	93.4115	68743800	19.8738	277157024	80.1262
Dele	GCF_018152505	female_body	SRR346724	1	Dele.GCF_018152505.female_body.SRR346724.1	61720404	56343251	91.2879	8022977	14.2395	48320274	85.7605
Dele	GCF_018152505	male_body	SRR346726	1	Dele.GCF_018152505.male_body.SRR346726.1	57894062	53248853	91.9764	10685591	20.0673	42563262	79.9327
Dere	d101g	ovary	SLX-21520-1	1	Dere.d101g.ovary.SLX-21520-1.1	49485076	44312058	89.5463	10089939	22.7702	34222119	77.2298
Dere	d101g	ovary	SLX-21520-2	1	Dere.d101g.ovary.SLX-21520-2.1	44036718	39820717	90.4262	7262333	18.2376	32558384	81.7624
Dere	d101g	ovary	SLX-21520-3	1	Dere.d101g.ovary.SLX-21520-3.1	42849930	39342324	91.8142	3586087	9.11509	35756237	90.8849
Dere	d101g	ovary	SLX-21520-4	1	Dere.d101g.ovary.SLX-21520-4.1	45754360	42024419	91.8479	15323596	36.4636	26700823	63.5364
Dere	d101g	ovary	SLX-21520-5	1	Dere.d101g.ovary.SLX-21520-5.1	32899768	29462635	89.5527	6991373	23.7296	22471262	76.2704
Dere	d101g	ovary	SLX-21520-6	1	Dere.d101g.ovary.SLX-21520-6.1	43283224	40032273	92.4891	17717447	44.2579	22314826	55.7421
Dere	d101g	ovary	SLX-21520-7	1	Dere.d101g.ovary.SLX-21520-7.1	44656332	38772699	86.8246	10303945	26.5753	28468754	73.4247
Dere	d101g	ovary	SLX-21520-8	1	Dere.d101g.ovary.SLX-21520-8.1	43869298	37475016	85.4242	10163851	27.1217	27311165	72.8783
Dere	d15genomes	ovary	SLX-21520-1	1	Dere.d15genomes.ovary.SLX-21520-1.1	49485076	48288581	97.5821	10384814	21.5057	37903767	78.4943
Dere	d15genomes	ovary	SLX-21520-2	1	Dere.d15genomes.ovary.SLX-21520-2.1	44036718	43182981	98.0613	7570032	17.5301	35612949	82.4699
Dere	d15genomes	ovary	SLX-21520-3	1	Dere.d15genomes.ovary.SLX-21520-3.1	42849930	41369104	96.5442	3784831	9.14893	37584273	90.8511
Dere	d15genomes	ovary	SLX-21520-4	1	Dere.d15genomes.ovary.SLX-21520-4.1	45754360	44875972	98.0802	15393510	34.3023	29482462	65.6977
Dere	d15genomes	ovary	SLX-21520-5	1	Dere.d15genomes.ovary.SLX-21520-5.1	32899768	32274154	98.0984	7222600	22.3789	25051554	77.6211
Dere	d15genomes	ovary	SLX-21520-6	1	Dere.d15genomes.ovary.SLX-21520-6.1	43283224	42590775	98.4002	18026307	42.3244	24564468	57.6756
Dere	d15genomes	ovary	SLX-21520-7	1	Dere.d15genomes.ovary.SLX-21520-7.1	44656332	43787438	98.0543	10542938	24.0775	33244500	75.9225
Dere	d15genomes	ovary	SLX-21520-8	1	Dere.d15genomes.ovary.SLX-21520-8.1	43869298	42971460	97.9534	10481491	24.3917	32489969	75.6083
Dere	droEre1	ovary	SLX-21520-1	1	Dere.droEre1.ovary.SLX-21520-1.1	49485076	48240302	97.4845	9611537	19.9243	38628765	80.0757
Dere	droEre1	ovary	SLX-21520-2	1	Dere.droEre1.ovary.SLX-21520-2.1	44036718	43145248	97.9756	7013309	16.2551	36131939	83.7449
Dere	droEre1	ovary	SLX-21520-3	1	Dere.droEre1.ovary.SLX-21520-3.1	42849930	41355504	96.5124	3538349	8.55593	37817155	91.4441
Dere	droEre1	ovary	SLX-21520-4	1	Dere.droEre1.ovary.SLX-21520-4.1	45754360	44709507	97.7164	11893794	26.6024	32815713	73.3976
Dere	droEre1	ovary	SLX-21520-5	1	Dere.droEre1.ovary.SLX-21520-5.1	32899768	32238249	97.9893	6509819	20.1928	25728430	79.8072
Dere	droEre1	ovary	SLX-21520-6	1	Dere.droEre1.ovary.SLX-21520-6.1	43283224	42391646	97.9401	13246040	31.2468	29145606	68.7532
Dere	droEre1	ovary	SLX-21520-7	1	Dere.droEre1.ovary.SLX-21520-7.1	44656332	43723507	97.9111	9287216	21.2408	34436291	78.7592
Dere	droEre1	ovary	SLX-21520-8	1	Dere.droEre1.ovary.SLX-21520-8.1	43869298	42897756	97.7854	8752472	20.4031	34145284	79.5969
Dere	GCF_003286155	ovary	SLX-21520-1	1	Dere.GCF_003286155.ovary.SLX-21520-1.1	49485076	43562520	88.0316	10404018	23.883	33158502	76.117
Dere	GCF_003286155	ovary	SLX-21520-2	1	Dere.GCF_003286155.ovary.SLX-21520-2.1	44036718	39323069	89.2961	7602500	19.3334	31720569	80.6666
Dere	GCF_003286155	ovary	SLX-21520-3	1	Dere.GCF_003286155.ovary.SLX-21520-3.1	42849930	38959598	90.921	3824916	9.81765	35134682	90.1824
Dere	GCF_003286155	ovary	SLX-21520-4	1	Dere.GCF_003286155.ovary.SLX-21520-4.1	45754360	41753309	91.2554	15357625	36.7818	26395684	63.2182
Dere	GCF_003286155	ovary	SLX-21520-5	1	Dere.GCF_003286155.ovary.SLX-21520-5.1	32899768	29123050	88.5205	7238175	24.8538	21884875	75.1462
Dere	GCF_003286155	ovary	SLX-21520-6	1	Dere.GCF_003286155.ovary.SLX-21520-6.1	43283224	39646502	91.5978	17734427	44.7314	21912075	55.2686
Dere	GCF_003286155	ovary	SLX-21520-7	1	Dere.GCF_003286155.ovary.SLX-21520-7.1	44656332	37975300	85.039	10560422	27.8087	27414878	72.1913
Dere	GCF_003286155	ovary	SLX-21520-8	1	Dere.GCF_003286155.ovary.SLX-21520-8.1	43869298	36418814	83.0166	10429166	28.6368	25989648	71.3632
Deug	d101g	embryo	SRR346729	1	Deug.d101g.embryo.SRR346729.1	218956296	215001436	98.1938	77411994	36.0053	137589442	63.9947
Deug	d101g	female_body	SRR346727	1	Deug.d101g.female_body.SRR346727.1	69368274	65772368	94.8162	17383901	26.4304	48388467	73.5696
Deug	d101g	male_body	SRR346728	1	Deug.d101g.male_body.SRR346728.1	57122850	55032933	96.3414	15085755	27.4122	39947178	72.5878
Deug	d15genomes	embryo	SRR346729	1	Deug.d15genomes.embryo.SRR346729.1	218956296	213884105	97.6835	84576223	39.543	129307882	60.457
Deug	d15genomes	female_body	SRR346727	1	Deug.d15genomes.female_body.SRR346727.1	69368274	65204591	93.9977	22007227	33.751	43197364	66.249
Deug	d15genomes	male_body	SRR346728	1	Deug.d15genomes.male_body.SRR346728.1	57122850	54688283	95.738	17590513	32.165	37097770	67.835
Deug	GCF_000236325	embryo	SRR346729	1	Deug.GCF_000236325.embryo.SRR346729.1	218956296	209010493	95.4576	36314163	17.3743	172696330	82.6257
Deug	GCF_000236325	female_body	SRR346727	1	Deug.GCF_000236325.female_body.SRR346727.1	69368274	61978140	89.3465	7822275	12.621	54155865	87.379
Deug	GCF_000236325	male_body	SRR346728	1	Deug.GCF_000236325.male_body.SRR346728.1	57122850	52010149	91.0496	6764730	13.0066	45245419	86.9934
Deug	GCF_018153835	embryo	SRR346729	1	Deug.GCF_018153835.embryo.SRR346729.1	218956296	215001361	98.1937	77317624	35.9615	137683737	64.0385
Deug	GCF_018153835	female_body	SRR346727	1	Deug.GCF_018153835.female_body.SRR346727.1	69368274	65772370	94.8162	17383950	26.4305	48388420	73.5695
Deug	GCF_018153835	male_body	SRR346728	1	Deug.GCF_018153835.male_body.SRR346728.1	57122850	55032934	96.3414	15086867	27.4143	39946067	72.5857
Dfic	d101g	embryo	SRR346750	1	Dfic.d101g.embryo.SRR346750.1	224066486	219111494	97.7886	52275482	23.8579	166836012	76.1421
Dfic	d101g	female_body	SRR346748	1	Dfic.d101g.female_body.SRR346748.1	37424568	35563568	95.0273	5418674	15.2366	30144894	84.7634
Dfic	d101g	female_body	SRR346751	1	Dfic.d101g.female_body.SRR346751.1	69429486	65621006	94.5146	9862958	15.0302	55758048	84.9698
Dfic	d101g	male_body	SRR346749	1	Dfic.d101g.male_body.SRR346749.1	31113300	28871137	92.7936	4885612	16.9221	23985525	83.0779
Dfic	d101g	male_body	SRR346752	1	Dfic.d101g.male_body.SRR346752.1	66460260	62365787	93.8392	10837049	17.3766	51528738	82.6234
Dfic	d101g	ovary_FC	SLX-19350-1	1	Dfic.d101g.ovary_FC.SLX-19350-1.1	73576338	69282173	94.1637	25580645	36.9224	43701528	63.0776
Dfic	d101g	ovary_FC	SLX-19350-2	1	Dfic.d101g.ovary_FC.SLX-19350-2.1	92194830	86485909	93.8078	17863181	20.6544	68622728	79.3456
Dfic	d101g	ovary	SLX-20538-2	1	Dfic.d101g.ovary.SLX-20538-2.1	37142772	35739448	96.2218	28544285	79.8677	7195163	20.1323
Dfic	d101g	ovary	SLX-22111-1	1	Dfic.d101g.ovary.SLX-22111-1.1	63159542	58933331	93.3087	41048424	69.6523	17884907	30.3477
Dfic	GCF_000220665	embryo	SRR346750	1	Dfic.GCF_000220665.embryo.SRR346750.1	224066486	210377610	93.8907	25376221	12.0622	185001389	87.9378
Dfic	GCF_000220665	female_body	SRR346748	1	Dfic.GCF_000220665.female_body.SRR346748.1	37424568	29921952	79.9527	1812039	6.05588	28109913	93.9441
Dfic	GCF_000220665	female_body	SRR346751	1	Dfic.GCF_000220665.female_body.SRR346751.1	69429486	55519851	79.9658	3538418	6.37325	51981433	93.6268
Dfic	GCF_000220665	male_body	SRR346749	1	Dfic.GCF_000220665.male_body.SRR346749.1	31113300	25842629	83.0597	1762758	6.82112	24079871	93.1789
Dfic	GCF_000220665	male_body	SRR346752	1	Dfic.GCF_000220665.male_body.SRR346752.1	66460260	56342041	84.7755	4412179	7.83106	51929862	92.1689
Dfic	GCF_000220665	ovary_FC	SLX-19350-1	1	Dfic.GCF_000220665.ovary_FC.SLX-19350-1.1	73576338	59066518	80.2792	17803756	30.1419	41262762	69.8581
Dfic	GCF_000220665	ovary_FC	SLX-19350-2	1	Dfic.GCF_000220665.ovary_FC.SLX-19350-2.1	92194830	67631982	73.3577	12856814	19.01	54775168	80.99
Dfic	GCF_000220665	ovary	SLX-20538-2	1	Dfic.GCF_000220665.ovary.SLX-20538-2.1	37142772	34550632	93.0211	15649223	45.2936	18901409	54.7064
Dfic	GCF_000220665	ovary	SLX-22111-1	1	Dfic.GCF_000220665.ovary.SLX-22111-1.1	63159542	57976559	91.7938	22143290	38.1935	35833269	61.8065
Dfic	GCF_018152265	embryo	SRR346750	1	Dfic.GCF_018152265.embryo.SRR346750.1	224066486	219111456	97.7886	52275633	23.858	166835823	76.142
Dfic	GCF_018152265	female_body	SRR346748	1	Dfic.GCF_018152265.female_body.SRR346748.1	37424568	35563562	95.0273	5418682	15.2366	30144880	84.7634
Dfic	GCF_018152265	female_body	SRR346751	1	Dfic.GCF_018152265.female_body.SRR346751.1	69429486	65620999	94.5146	9862856	15.03	55758143	84.97
Dfic	GCF_018152265	male_body	SRR346749	1	Dfic.GCF_018152265.male_body.SRR346749.1	31113300	28871133	92.7935	4885605	16.9221	23985528	83.0779
Dfic	GCF_018152265	male_body	SRR346752	1	Dfic.GCF_018152265.male_body.SRR346752.1	66460260	62365772	93.8392	10837048	17.3766	51528724	82.6234
Dfic	GCF_018152265	ovary_FC	SLX-19350-1	1	Dfic.GCF_018152265.ovary_FC.SLX-19350-1.1	73576338	69282851	94.1646	25580628	36.922	43702223	63.078
Dfic	GCF_018152265	ovary_FC	SLX-19350-2	1	Dfic.GCF_018152265.ovary_FC.SLX-19350-2.1	92194830	86486566	93.8085	17863148	20.6542	68623418	79.3458
Dfic	GCF_018152265	ovary	SLX-20538-2	1	Dfic.GCF_018152265.ovary.SLX-20538-2.1	37142772	35739454	96.2218	28544281	79.8677	7195173	20.1323
Dfic	GCF_018152265	ovary	SLX-22111-1	1	Dfic.GCF_018152265.ovary.SLX-22111-1.1	63159542	58933336	93.3087	41048392	69.6522	17884944	30.3478
Dinn	GCF_004354385	embryo	SRR8651768	1	Dinn.GCF_004354385.embryo.SRR8651768.1	17162333	16810052	97.9474	845062	5.02712	15964990	94.9729
Dinn	GCF_004354385	embryo	SRR8651769	1	Dinn.GCF_004354385.embryo.SRR8651769.1	14705369	14065566	95.6492	5235365	37.2211	8830201	62.7789
Dinn	GCF_004354385	female_body	SRR8651757	1	Dinn.GCF_004354385.female_body.SRR8651757.1	15094349	14805686	98.0876	1323438	8.93871	13482248	91.0613
Dinn	GCF_004354385	female_body	SRR8651759	1	Dinn.GCF_004354385.female_body.SRR8651759.1	15736291	15572408	98.9586	3864675	24.8175	11707733	75.1825
Dinn	GCF_004354385	female_head	SRR8651765	1	Dinn.GCF_004354385.female_head.SRR8651765.1	13426874	9886262	73.6304	1146170	11.5936	8740092	88.4064
Dinn	GCF_004354385	larvae	SRR8651770	1	Dinn.GCF_004354385.larvae.SRR8651770.1	16684551	15748459	94.3895	3171209	20.1366	12577250	79.8634
Dinn	GCF_004354385	larvae	SRR8651771	1	Dinn.GCF_004354385.larvae.SRR8651771.1	16983621	16428726	96.7328	1962499	11.9455	14466227	88.0545
Dinn	GCF_004354385	male_body	SRR8651756	1	Dinn.GCF_004354385.male_body.SRR8651756.1	23399058	22890248	97.8255	1575568	6.88314	21314680	93.1169
Dinn	GCF_004354385	male_body	SRR8651758	1	Dinn.GCF_004354385.male_body.SRR8651758.1	16644510	16299153	97.9251	834185	5.11797	15464968	94.882
Dinn	GCF_004354385	male_head	SRR8651764	1	Dinn.GCF_004354385.male_head.SRR8651764.1	20154448	19878885	98.6327	1522201	7.65738	18356684	92.3426
Dinn	GCF_004354385	pupae	SRR8651766	1	Dinn.GCF_004354385.pupae.SRR8651766.1	13479852	10254016	76.0692	3030272	29.5521	7223744	70.4479
Dinn	GCF_004354385	pupae	SRR8651767	1	Dinn.GCF_004354385.pupae.SRR8651767.1	14676160	12618687	85.9808	744403	5.89921	11874284	94.1008
Dkik	d101g	embryo	SRR346731	1	Dkik.d101g.embryo.SRR346731.1	210059646	207242249	98.6588	94893875	45.7889	112348374	54.2111
Dkik	d101g	female_body	SRR346730	1	Dkik.d101g.female_body.SRR346730.1	42607008	40960586	96.1358	13611460	33.2306	27349126	66.7694
Dkik	d101g	male_body	SRR346732	1	Dkik.d101g.male_body.SRR346732.1	54778688	52876011	96.5266	14130557	26.7239	38745454	73.2761
Dkik	GCF_000224215	embryo	SRR346731	1	Dkik.GCF_000224215.embryo.SRR346731.1	210059646	175588980	83.5901	28871234	16.4425	146717746	83.5575
Dkik	GCF_000224215	female_body	SRR346730	1	Dkik.GCF_000224215.female_body.SRR346730.1	42607008	34426189	80.7994	4193673	12.1816	30232516	87.8184
Dkik	GCF_000224215	male_body	SRR346732	1	Dkik.GCF_000224215.male_body.SRR346732.1	54778688	47652388	86.9907	5124274	10.7534	42528114	89.2466
Dkik	GCF_018152535	embryo	SRR346731	1	Dkik.GCF_018152535.embryo.SRR346731.1	210059646	207242252	98.6588	94893862	45.7889	112348390	54.2111
Dkik	GCF_018152535	female_body	SRR346730	1	Dkik.GCF_018152535.female_body.SRR346730.1	42607008	40960583	96.1358	13611461	33.2306	27349122	66.7694
Dkik	GCF_018152535	male_body	SRR346732	1	Dkik.GCF_018152535.male_body.SRR346732.1	54778688	52876012	96.5266	14130528	26.7239	38745484	73.2761
Dmel	d101g	ovary_FC	SLX-19350-1	1	Dmel.d101g.ovary_FC.SLX-19350-1.1	72328912	48105121	66.5088	17492266	36.3626	30612855	63.6374
Dmel	d101g	ovary_FC	SLX-19350-2	1	Dmel.d101g.ovary_FC.SLX-19350-2.1	82662170	56004177	67.7507	20642270	36.8584	35361907	63.1416
Dmel	d101g	ovary	SLX-21819-1	1	Dmel.d101g.ovary.SLX-21819-1.1	67368440	54663752	81.1415	9133231	16.708	45530521	83.292
Dmel	d101g	ovary	SLX-21819-2	1	Dmel.d101g.ovary.SLX-21819-2.1	105546502	86733806	82.1759	13362810	15.4067	73370996	84.5933
Dmel	d101g	ovary	SLX-21819-3	1	Dmel.d101g.ovary.SLX-21819-3.1	63646600	56029919	88.0329	5325454	9.50466	50704465	90.4953
Dmel	d101g	ovary	SLX-21819-4	1	Dmel.d101g.ovary.SLX-21819-4.1	174240070	125237078	71.8762	27390512	21.8709	97846566	78.1291
Dmel	dm6	ovary_FC	SLX-19350-1	1	Dmel.dm6.ovary_FC.SLX-19350-1.1	72328912	60891023	84.1863	17808690	29.2468	43082333	70.7532
Dmel	dm6	ovary_FC	SLX-19350-2	1	Dmel.dm6.ovary_FC.SLX-19350-2.1	82662170	72489454	87.6936	21111339	29.1233	51378115	70.8767
Dmel	dm6	ovary	SLX-21819-1	1	Dmel.dm6.ovary.SLX-21819-1.1	67368440	56162792	83.3666	9522479	16.9551	46640313	83.0449
Dmel	dm6	ovary	SLX-21819-2	1	Dmel.dm6.ovary.SLX-21819-2.1	105546502	88660808	84.0017	13912770	15.6921	74748038	84.3079
Dmel	dm6	ovary	SLX-21819-3	1	Dmel.dm6.ovary.SLX-21819-3.1	63646600	57930087	91.0184	5530717	9.54723	52399370	90.4528
Dmel	dm6	ovary	SLX-21819-4	1	Dmel.dm6.ovary.SLX-21819-4.1	174240070	128656245	73.8385	28416696	22.0873	100239549	77.9127
Dmoj	d101g	ovary	SLX-21819-1	1	Dmoj.d101g.ovary.SLX-21819-1.1	31613674	30016716	94.9485	9022194	30.0572	20994522	69.9428
Dmoj	d101g	ovary	SLX-21819-2	1	Dmoj.d101g.ovary.SLX-21819-2.1	34646544	33250963	95.9719	8010687	24.0916	25240276	75.9084
Dmoj	d15genomes	ovary	SLX-21819-1	1	Dmoj.d15genomes.ovary.SLX-21819-1.1	31613674	29926471	94.6631	8973192	29.9841	20953279	70.0159
Dmoj	d15genomes	ovary	SLX-21819-2	1	Dmoj.d15genomes.ovary.SLX-21819-2.1	34646544	33118365	95.5892	7693990	23.2318	25424375	76.7682
Dmoj	droMoj2	ovary	SLX-21819-1	1	Dmoj.droMoj2.ovary.SLX-21819-1.1	31613674	29719972	94.0099	6839408	23.0128	22880564	76.9872
Dmoj	droMoj2	ovary	SLX-21819-2	1	Dmoj.droMoj2.ovary.SLX-21819-2.1	34646544	32971443	95.1652	6238809	18.9219	26732634	81.0781
Dmoj	GCF_000005175	ovary	SLX-21819-1	1	Dmoj.GCF_000005175.ovary.SLX-21819-1.1	31613674	29716979	94.0004	6834261	22.9978	22882718	77.0022
Dmoj	GCF_000005175	ovary	SLX-21819-2	1	Dmoj.GCF_000005175.ovary.SLX-21819-2.1	34646544	32966612	95.1512	6233549	18.9087	26733063	81.0913
Dmoj	GCF_018153725	ovary	SLX-21819-1	1	Dmoj.GCF_018153725.ovary.SLX-21819-1.1	31613674	30016714	94.9485	9022188	30.0572	20994526	69.9428
Dmoj	GCF_018153725	ovary	SLX-21819-2	1	Dmoj.GCF_018153725.ovary.SLX-21819-2.1	34646544	33250967	95.972	8010688	24.0916	25240279	75.9084
Dper	d101g	ovary_FC	SLX-19350-1	1	Dper.d101g.ovary_FC.SLX-19350-1.1	69639156	61860726	88.8304	37555176	60.7092	24305550	39.2908
Dper	d101g	ovary_FC	SLX-19350-2	1	Dper.d101g.ovary_FC.SLX-19350-2.1	105714028	83667854	79.1455	49053943	58.6294	34613911	41.3706
Dper	d101g	ovary	SLX-21819-1	1	Dper.d101g.ovary.SLX-21819-1.1	34943230	31040718	88.8319	13519310	43.5535	17521408	56.4465
Dper	d101g	ovary	SLX-21819-2	1	Dper.d101g.ovary.SLX-21819-2.1	29868696	26256840	87.9076	8336054	31.7481	17920786	68.2519
Dper	d15genomes	ovary_FC	SLX-19350-1	1	Dper.d15genomes.ovary_FC.SLX-19350-1.1	69639156	66759535	95.8649	42705538	63.9692	24053997	36.0308
Dper	d15genomes	ovary_FC	SLX-19350-2	1	Dper.d15genomes.ovary_FC.SLX-19350-2.1	105714028	92170300	87.1883	58102022	63.0377	34068278	36.9623
Dper	d15genomes	ovary	SLX-21819-1	1	Dper.d15genomes.ovary.SLX-21819-1.1	34943230	33931141	97.1036	17761268	52.345	16169873	47.655
Dper	d15genomes	ovary	SLX-21819-2	1	Dper.d15genomes.ovary.SLX-21819-2.1	29868696	28855399	96.6075	11985457	41.5363	16869942	58.4637
Dper	droPer1	ovary_FC	SLX-19350-1	1	Dper.droPer1.ovary_FC.SLX-19350-1.1	69639156	65747775	94.4121	40269624	61.2486	25478151	38.7514
Dper	droPer1	ovary_FC	SLX-19350-2	1	Dper.droPer1.ovary_FC.SLX-19350-2.1	105714028	90656705	85.7566	53340919	58.8384	37315786	41.1616
Dper	droPer1	ovary	SLX-21819-1	1	Dper.droPer1.ovary.SLX-21819-1.1	34943230	33194947	94.9968	16185700	48.7595	17009247	51.2405
Dper	droPer1	ovary	SLX-21819-2	1	Dper.droPer1.ovary.SLX-21819-2.1	29868696	28174615	94.3282	10296266	36.5445	17878349	63.4555
Dper	GCF_003286085	ovary_FC	SLX-19350-1	1	Dper.GCF_003286085.ovary_FC.SLX-19350-1.1	69639156	65002186	93.3414	34916904	53.7165	30085282	46.2835
Dper	GCF_003286085	ovary_FC	SLX-19350-2	1	Dper.GCF_003286085.ovary_FC.SLX-19350-2.1	105714028	88858247	84.0553	46302649	52.1084	42555598	47.8916
Dper	GCF_003286085	ovary	SLX-21819-1	1	Dper.GCF_003286085.ovary.SLX-21819-1.1	34943230	33145756	94.856	13632660	41.1294	19513096	58.8706
Dper	GCF_003286085	ovary	SLX-21819-2	1	Dper.GCF_003286085.ovary.SLX-21819-2.1	29868696	27989086	93.7071	9195139	32.8526	18793947	67.1474
Dpse	d101g	ovary_FC	SLX-19350-1	1	Dpse.d101g.ovary_FC.SLX-19350-1.1	75043376	66861670	89.0974	29090252	43.5081	37771418	56.4919
Dpse	d101g	ovary_FC	SLX-19350-2	1	Dpse.d101g.ovary_FC.SLX-19350-2.1	82310548	77734201	94.4401	51594263	66.3727	26139938	33.6273
Dpse	d101g	ovary	SLX-21819-1	1	Dpse.d101g.ovary.SLX-21819-1.1	27606548	25456719	92.2126	5450917	21.4125	20005802	78.5875
Dpse	d101g	ovary	SLX-21819-2	1	Dpse.d101g.ovary.SLX-21819-2.1	38874996	37702049	96.9828	28555234	75.7392	9146815	24.2608
Dpse	d15genomes	ovary_FC	SLX-19350-1	1	Dpse.d15genomes.ovary_FC.SLX-19350-1.1	75043376	72405701	96.4851	40606393	56.0818	31799308	43.9182
Dpse	d15genomes	ovary_FC	SLX-19350-2	1	Dpse.d15genomes.ovary_FC.SLX-19350-2.1	82310548	80485218	97.7824	56469961	70.1619	24015257	29.8381
Dpse	d15genomes	ovary	SLX-21819-1	1	Dpse.d15genomes.ovary.SLX-21819-1.1	27606548	26217732	94.9693	7527324	28.7108	18690408	71.2892
Dpse	d15genomes	ovary	SLX-21819-2	1	Dpse.d15genomes.ovary.SLX-21819-2.1	38874996	38086045	97.9705	29227791	76.7415	8858254	23.2585
Dpse	dp3	ovary_FC	SLX-19350-1	1	Dpse.dp3.ovary_FC.SLX-19350-1.1	75043376	43590998	58.0877	8078931	18.5335	35512067	81.4665
Dpse	dp3	ovary_FC	SLX-19350-2	1	Dpse.dp3.ovary_FC.SLX-19350-2.1	82310548	32131417	39.0368	3883595	12.0866	28247822	87.9134
Dpse	dp3	ovary	SLX-21819-1	1	Dpse.dp3.ovary.SLX-21819-1.1	27606548	21311643	77.1978	1889381	8.86549	19422262	91.1345
Dpse	dp3	ovary	SLX-21819-2	1	Dpse.dp3.ovary.SLX-21819-2.1	38874996	13307282	34.231	1463511	10.9978	11843771	89.0022
Dpse	GCF_009870125	ovary_FC	SLX-19350-1	1	Dpse.GCF_009870125.ovary_FC.SLX-19350-1.1	75043376	72475357	96.578	35899299	49.5331	36576058	50.4669
Dpse	GCF_009870125	ovary_FC	SLX-19350-2	1	Dpse.GCF_009870125.ovary_FC.SLX-19350-2.1	82310548	80543928	97.8537	56950974	70.708	23592954	29.292
Dpse	GCF_009870125	ovary	SLX-21819-1	1	Dpse.GCF_009870125.ovary.SLX-21819-1.1	27606548	26262514	95.1315	6729499	25.624	19533015	74.376
Dpse	GCF_009870125	ovary	SLX-21819-2	1	Dpse.GCF_009870125.ovary.SLX-21819-2.1	38874996	38111208	98.0353	30061307	78.8779	8049901	21.1221
Drho	d101g	embryo	SRR346755	1	Drho.d101g.embryo.SRR346755.1	230826182	217890201	94.3958	67256752	30.8673	150633449	69.1327
Drho	d101g	female_body	SRR346753	1	Drho.d101g.female_body.SRR346753.1	59414724	52216680	87.8851	7530736	14.4221	44685944	85.5779
Drho	d101g	male_body	SRR346754	1	Drho.d101g.male_body.SRR346754.1	68857722	63814698	92.6762	11411692	17.8825	52403006	82.1175
Drho	GCF_000236305	embryo	SRR346755	1	Drho.GCF_000236305.embryo.SRR346755.1	230826182	200440982	86.8363	24678899	12.3123	175762083	87.6877
Drho	GCF_000236305	female_body	SRR346753	1	Drho.GCF_000236305.female_body.SRR346753.1	59414724	47163512	79.3802	4579417	9.70966	42584095	90.2903
Drho	GCF_000236305	male_body	SRR346754	1	Drho.GCF_000236305.male_body.SRR346754.1	68857722	61475789	89.2794	6742745	10.9681	54733044	89.0319
Drho	GCF_018152115	embryo	SRR346755	1	Drho.GCF_018152115.embryo.SRR346755.1	230826182	217890202	94.3958	67256749	30.8673	150633453	69.1327
Drho	GCF_018152115	female_body	SRR346753	1	Drho.GCF_018152115.female_body.SRR346753.1	59414724	52216681	87.8851	7530736	14.4221	44685945	85.5779
Drho	GCF_018152115	male_body	SRR346754	1	Drho.GCF_018152115.male_body.SRR346754.1	68857722	63814698	92.6762	11411691	17.8825	52403007	82.1175
Dsim	d101g	ovary	SLX-21520-1	1	Dsim.d101g.ovary.SLX-21520-1.1	48218604	46391726	96.2113	14181286	30.5686	32210440	69.4314
Dsim	d101g	ovary	SLX-21520-2	1	Dsim.d101g.ovary.SLX-21520-2.1	50022098	48127584	96.2126	12225126	25.4015	35902458	74.5985
Dsim	d101g	ovary	SLX-21520-3	1	Dsim.d101g.ovary.SLX-21520-3.1	31407714	30058952	95.7056	8418131	28.0054	21640821	71.9946
Dsim	d101g	ovary	SLX-21520-4	1	Dsim.d101g.ovary.SLX-21520-4.1	45932164	44329094	96.5099	12967175	29.2521	31361919	70.7479
Dsim	d15genomes	ovary	SLX-21520-1	1	Dsim.d15genomes.ovary.SLX-21520-1.1	48218604	46338096	96.1	18550743	40.0335	27787353	59.9665
Dsim	d15genomes	ovary	SLX-21520-2	1	Dsim.d15genomes.ovary.SLX-21520-2.1	50022098	48070824	96.0992	20359486	42.3531	27711338	57.6469
Dsim	d15genomes	ovary	SLX-21520-3	1	Dsim.d15genomes.ovary.SLX-21520-3.1	31407714	30024416	95.5957	11625289	38.7195	18399127	61.2805
Dsim	d15genomes	ovary	SLX-21520-4	1	Dsim.d15genomes.ovary.SLX-21520-4.1	45932164	44287320	96.419	21040195	47.5084	23247125	52.4916
Dsim	droSim1	ovary	SLX-21520-1	1	Dsim.droSim1.ovary.SLX-21520-1.1	48218604	44105644	91.4702	11019685	24.9848	33085959	75.0152
Dsim	droSim1	ovary	SLX-21520-2	1	Dsim.droSim1.ovary.SLX-21520-2.1	50022098	45637141	91.234	5416757	11.8692	40220384	88.1308
Dsim	droSim1	ovary	SLX-21520-3	1	Dsim.droSim1.ovary.SLX-21520-3.1	31407714	28470312	90.6475	4673052	16.4138	23797260	83.5862
Dsim	droSim1	ovary	SLX-21520-4	1	Dsim.droSim1.ovary.SLX-21520-4.1	45932164	42212740	91.9024	6162260	14.5981	36050480	85.4019
Dsim	GCF_000754195	ovary	SLX-21520-1	1	Dsim.GCF_000754195.ovary.SLX-21520-1.1	48218604	38562390	79.9741	508418	1.31843	38053972	98.6816
Dsim	GCF_000754195	ovary	SLX-21520-2	1	Dsim.GCF_000754195.ovary.SLX-21520-2.1	50022098	46102740	92.1647	842423	1.82727	45260317	98.1727
Dsim	GCF_000754195	ovary	SLX-21520-3	1	Dsim.GCF_000754195.ovary.SLX-21520-3.1	31407714	27176715	86.5288	447939	1.64825	26728776	98.3518
Dsim	GCF_000754195	ovary	SLX-21520-4	1	Dsim.GCF_000754195.ovary.SLX-21520-4.1	45932164	42717216	93.0007	1211001	2.83492	41506215	97.1651
Dsim	GCF_016746395	ovary	SLX-21520-1	1	Dsim.GCF_016746395.ovary.SLX-21520-1.1	48218604	46005159	95.4096	14005994	30.4444	31999165	69.5556
Dsim	GCF_016746395	ovary	SLX-21520-2	1	Dsim.GCF_016746395.ovary.SLX-21520-2.1	50022098	47443510	94.8451	11886971	25.055	35556539	74.945
Dsim	GCF_016746395	ovary	SLX-21520-3	1	Dsim.GCF_016746395.ovary.SLX-21520-3.1	31407714	29713244	94.6049	8281727	27.8722	21431517	72.1278
Dsim	GCF_016746395	ovary	SLX-21520-4	1	Dsim.GCF_016746395.ovary.SLX-21520-4.1	45932164	43628057	94.9837	12802509	29.3447	30825548	70.6553
Dsub	d101g	ovary	SLX-20538-1	1	Dsub.d101g.ovary.SLX-20538-1.1	51599012	49867895	96.6451	17991217	36.0778	31876678	63.9222
Dsub	d101g	ovary	SLX-20538-2	1	Dsub.d101g.ovary.SLX-20538-2.1	64933144	62875800	96.8316	24194492	38.4798	38681308	61.5202
Dsub	GCF_008121235	ovary	SLX-20538-1	1	Dsub.GCF_008121235.ovary.SLX-20538-1.1	51599012	49749127	96.4149	18363676	36.9126	31385451	63.0874
Dsub	GCF_008121235	ovary	SLX-20538-2	1	Dsub.GCF_008121235.ovary.SLX-20538-2.1	64933144	62715226	96.5843	24278845	38.7128	38436381	61.2872
Dsuz	GCF_000472105	ovary	SLX-20538-1	1	Dsuz.GCF_000472105.ovary.SLX-20538-1.1	43669700	42213120	96.6646	22402318	53.0696	19810802	46.9304
Dsuz	GCF_000472105	ovary	SLX-20538-2	1	Dsuz.GCF_000472105.ovary.SLX-20538-2.1	36928296	34541117	93.5356	8259558	23.9122	26281559	76.0878
Dsuz	GCF_013340165	ovary	SLX-20538-1	1	Dsuz.GCF_013340165.ovary.SLX-20538-1.1	43669700	43060458	98.6049	38870821	90.2703	4189637	9.72966
Dsuz	GCF_013340165	ovary	SLX-20538-2	1	Dsuz.GCF_013340165.ovary.SLX-20538-2.1	36928296	35156322	95.2016	15698119	44.6523	19458203	55.3477
Dtak	d101g	ovary	SLX-20538-1	1	Dtak.d101g.ovary.SLX-20538-1.1	46563462	36817895	79.0704	16019864	43.5111	20798031	56.4889
Dtak	d101g	ovary	SLX-20538-2	1	Dtak.d101g.ovary.SLX-20538-2.1	49997688	39816931	79.6375	16513530	41.4736	23303401	58.5264
Dtak	GCF_000224235	ovary	SLX-20538-1	1	Dtak.GCF_000224235.ovary.SLX-20538-1.1	46563462	37927872	81.4541	13222041	34.861	24705831	65.139
Dtak	GCF_000224235	ovary	SLX-20538-2	1	Dtak.GCF_000224235.ovary.SLX-20538-2.1	49997688	40928551	81.8609	13223697	32.3092	27704854	67.6908
Dtak	GCF_018152695	ovary	SLX-20538-1	1	Dtak.GCF_018152695.ovary.SLX-20538-1.1	46563462	36817895	79.0704	16019864	43.5111	20798031	56.4889
Dtak	GCF_018152695	ovary	SLX-20538-2	1	Dtak.GCF_018152695.ovary.SLX-20538-2.1	49997688	39816931	79.6375	16513530	41.4736	23303401	58.5264
Dvir	d101g	ovary	SLX-21520-1	1	Dvir.d101g.ovary.SLX-21520-1.1	33258564	32134232	96.6194	10277177	31.982	21857055	68.018
Dvir	d101g	ovary	SLX-21520-2	1	Dvir.d101g.ovary.SLX-21520-2.1	52854370	49209139	93.1033	14718313	29.9097	34490826	70.0903
Dvir	d101g	ovary	SLX-21520-3	1	Dvir.d101g.ovary.SLX-21520-3.1	44587234	42399496	95.0934	14207090	33.5077	28192406	66.4923
Dvir	d101g	ovary	SLX-21520-4	1	Dvir.d101g.ovary.SLX-21520-4.1	47971324	46535612	97.0071	19699756	42.3326	26835856	57.6674
Dvir	d15genomes	ovary	SLX-21520-1	1	Dvir.d15genomes.ovary.SLX-21520-1.1	33258564	32077442	96.4487	8091195	25.2239	23986247	74.7761
Dvir	d15genomes	ovary	SLX-21520-2	1	Dvir.d15genomes.ovary.SLX-21520-2.1	52854370	49121883	92.9382	11335279	23.0758	37786604	76.9242
Dvir	d15genomes	ovary	SLX-21520-3	1	Dvir.d15genomes.ovary.SLX-21520-3.1	44587234	42330593	94.9388	9162348	21.6447	33168245	78.3553
Dvir	d15genomes	ovary	SLX-21520-4	1	Dvir.d15genomes.ovary.SLX-21520-4.1	47971324	46472536	96.8757	16361557	35.2069	30110979	64.7931
Dvir	droVir2	ovary	SLX-21520-1	1	Dvir.droVir2.ovary.SLX-21520-1.1	33258564	32027561	96.2987	6957752	21.7243	25069809	78.2757
Dvir	droVir2	ovary	SLX-21520-2	1	Dvir.droVir2.ovary.SLX-21520-2.1	52854370	49050723	92.8035	9590130	19.5515	39460593	80.4485
Dvir	droVir2	ovary	SLX-21520-3	1	Dvir.droVir2.ovary.SLX-21520-3.1	44587234	42297636	94.8649	10028826	23.7101	32268810	76.2899
Dvir	droVir2	ovary	SLX-21520-4	1	Dvir.droVir2.ovary.SLX-21520-4.1	47971324	46266766	96.4467	13876186	29.9917	32390580	70.0083
Dvir	GCF_003285735	ovary	SLX-21520-1	1	Dvir.GCF_003285735.ovary.SLX-21520-1.1	33258564	32138574	96.6325	10616479	33.0334	21522095	66.9666
Dvir	GCF_003285735	ovary	SLX-21520-2	1	Dvir.GCF_003285735.ovary.SLX-21520-2.1	52854370	49213619	93.1117	15171346	30.8275	34042273	69.1725
Dvir	GCF_003285735	ovary	SLX-21520-3	1	Dvir.GCF_003285735.ovary.SLX-21520-3.1	44587234	42406614	95.1093	14512882	34.2232	27893732	65.7768
Dvir	GCF_003285735	ovary	SLX-21520-4	1	Dvir.GCF_003285735.ovary.SLX-21520-4.1	47971324	46539601	97.0155	19937497	42.8399	26602104	57.1601
Dyak	d101g	ovary	SLX-21520-1	1	Dyak.d101g.ovary.SLX-21520-1.1	45138000	37441103	82.9481	8613815	23.0063	28827288	76.9937
Dyak	d101g	ovary	SLX-21520-2	1	Dyak.d101g.ovary.SLX-21520-2.1	40305586	34153104	84.7354	3993066	11.6917	30160038	88.3083
Dyak	d101g	ovary	SLX-21520-3	1	Dyak.d101g.ovary.SLX-21520-3.1	68662700	56065726	81.6538	15183749	27.0821	40881977	72.9179
Dyak	d101g	ovary	SLX-21520-4	1	Dyak.d101g.ovary.SLX-21520-4.1	34668320	28843761	83.1992	8152087	28.2629	20691674	71.7371
Dyak	d15genomes	ovary	SLX-21520-1	1	Dyak.d15genomes.ovary.SLX-21520-1.1	45138000	37474351	83.0217	8698777	23.2126	28775574	76.7874
Dyak	d15genomes	ovary	SLX-21520-2	1	Dyak.d15genomes.ovary.SLX-21520-2.1	40305586	34174726	84.7891	4107488	12.0191	30067238	87.9809
Dyak	d15genomes	ovary	SLX-21520-3	1	Dyak.d15genomes.ovary.SLX-21520-3.1	68662700	56253354	81.9271	15286298	27.174	40967056	72.826
Dyak	d15genomes	ovary	SLX-21520-4	1	Dyak.d15genomes.ovary.SLX-21520-4.1	34668320	28933906	83.4592	8268221	28.5762	20665685	71.4238
Dyak	droYak2	ovary	SLX-21520-1	1	Dyak.droYak2.ovary.SLX-21520-1.1	45138000	42941337	95.1335	9074018	21.1312	33867319	78.8688
Dyak	droYak2	ovary	SLX-21520-2	1	Dyak.droYak2.ovary.SLX-21520-2.1	40305586	36919771	91.5996	4610293	12.4873	32309478	87.5127
Dyak	droYak2	ovary	SLX-21520-3	1	Dyak.droYak2.ovary.SLX-21520-3.1	68662700	65798233	95.8282	16042709	24.3817	49755524	75.6183
Dyak	droYak2	ovary	SLX-21520-4	1	Dyak.droYak2.ovary.SLX-21520-4.1	34668320	33066433	95.3794	8504958	25.7208	24561475	74.2792
Dyak	GCF_000005975	ovary	SLX-21520-1	1	Dyak.GCF_000005975.ovary.SLX-21520-1.1	45138000	42925985	95.0994	9029921	21.036	33896064	78.964
Dyak	GCF_000005975	ovary	SLX-21520-2	1	Dyak.GCF_000005975.ovary.SLX-21520-2.1	40305586	36891062	91.5284	4546083	12.323	32344979	87.677
Dyak	GCF_000005975	ovary	SLX-21520-3	1	Dyak.GCF_000005975.ovary.SLX-21520-3.1	68662700	65784344	95.808	15949645	24.2454	49834699	75.7546
Dyak	GCF_000005975	ovary	SLX-21520-4	1	Dyak.GCF_000005975.ovary.SLX-21520-4.1	34668320	33054818	95.3459	8371914	25.3274	24682904	74.6726
Dyak	GCF_016746365	ovary	SLX-21520-1	1	Dyak.GCF_016746365.ovary.SLX-21520-1.1	45138000	42983173	95.2261	8801243	20.476	34181930	79.524
Dyak	GCF_016746365	ovary	SLX-21520-2	1	Dyak.GCF_016746365.ovary.SLX-21520-2.1	40305586	36945461	91.6634	4198418	11.3638	32747043	88.6362
Dyak	GCF_016746365	ovary	SLX-21520-3	1	Dyak.GCF_016746365.ovary.SLX-21520-3.1	68662700	65868511	95.9306	15474960	23.4937	50393551	76.5063
Dyak	GCF_016746365	ovary	SLX-21520-4	1	Dyak.GCF_016746365.ovary.SLX-21520-4.1	34668320	33092156	95.4536	8369807	25.2924	24722349	74.7076
