## Supplementary material for "Unistrand piRNA clusters are an evolutionarily conserved mechanism to suppress endogenous retroviruses across the *Drosophila* genus": Table S11

### Sheet: ATAC-seq_libraries
Species	Genome_assembly	Replicate	Experiment	Number_of_ovaries	Number_of_raw_reads	Number_of_mapped_read_pairs	%	Percent_duplication_of_mapped	MACS2_peaks
Dfic	GCF_018152265	1	ATAC-seq	10-12	7975527	7079584	0.887663	0.259216	19688
Dfic	GCF_018152265	2	ATAC-seq	10-12	8833930	8116456	0.918782	0.358762	19836
Dsuz	GCF_013340165	1	ATAC-seq	10-12	8569023	8224409	0.959784	0.322894	18700
Dsuz	GCF_013340165	2	ATAC-seq	10-12	9487756	9215969	0.971354	0.359734	18784
Dpse	GCF_009870125	1	ATAC-seq	10-12	9384390	5314795	0.566344	0.148189	21732
Dpse	GCF_009870125	2	ATAC-seq	10-12	7499265	6339222	0.845312	0.164218	21997
Dper	GCF_003286085	1	ATAC-seq	10-12	5466033	4764513	0.871658	0.121942	18719
Dper	GCF_003286085	2	ATAC-seq	10-12	7321991	5456106	0.745167	0.147607	20457
Dbia	GCF_018148935	1	ATAC-seq	10-12	4603768	4491635	0.975643	0.341502	15954
Dbia	GCF_018148935	2	ATAC-seq	10-12	4769921	4665923	0.978197	0.400519	14105
Dyak	droYak2	1	ATAC-seq	6	12665334	12173953	0.961203	0.251893	23575
Dyak	droYak2	2	ATAC-seq	10	11707838	10737336	0.917107	0.326302	21257
Dyak	droYak2	3	ATAC-seq	12	8480056	8032990	0.94728	0.202307	21472
Dsim	droSim1	1	ATAC-seq	6	25620816	23831228	0.930151	0.310271	26534
Dere	droEre1	1	ATAC-seq	8	13477758	13076421	0.970222	0.314523	24240
Dere	droEre1	2	ATAC-seq	20	8163534	6621274	0.811079	0.187376	20842
Dmel	dm6	1	ATAC-seq	6	14638367	7571414	0.517231	0.17504	24890
Dmel	dm6	2	ATAC-seq	6	13583817	6060072	0.446124	0.195499	23170
